# On-target toxicity limits the efficacy of CDK11 inhibition against cancers with 1p36 deletions

**DOI:** 10.1101/2025.08.03.668359

**Authors:** Linda Julian, Lisa Crozier, Devon Lukow, Sanat Mishra, Aditi Swamy, Ryan A. Hagenson, Peter Sennhenn, Erin L. Sausville, Brianna Mendelson, Claudio Chuaqui, Lu Qiao, Anand Vasudevan, Kuan-Ting Lin, Sonam Bhatia, Thierry Bertomeu, Andrew Chatr-aryamontri, Li Zhang, Matthew G. Rees, Melissa M. Ronan, Jennifer A. Roth, Timothy Nottoli, Suxia Bai, Jayalakshmi Lakshmipathi, Viswanathan Muthusamy, Jonathan G. Van Vranken, Steven P. Gygi, Sarah L. Thompson, Joan C. Smith, Kendall Anderson, Sanjana Shah, Ranjit S. Bindra, Martin Akerman, David L. Spector, Adrian R. Krainer, Jason M. Sheltzer

**Affiliations:** Yale University, 300 George Street, New Haven, CT 06511; Cold Spring Harbor Laboratory, 1 Bungtown Road, Cold Spring Harbor, NY 11724; Trans MedChem Consulting, Franz-Joseph-Str. 7 D-80801, München, Germany; Meliora Therapeutics, 238 Main Street, Cambridge, MA 02142; Institute for Research in Immunology and Cancer, ChemoGenix platform, Université de Montréal, 2950 Chemin de Polytechnique, Montréal, QC H3T-1J4, Canada; Broad Institute of MIT and Harvard, 415 Main Street, Cambridge, MA 02142; Department of Comparative Medicine, Yale University, 310 Cedar Street, New Haven, CT 06520; Harvard Medical School, 240 Longwood Avenue, Boston, MA 02115; Envisagenics, 30-02 48th Ave, Long Island City, NY 11101

## Abstract

The cyclin-dependent kinase CDK11 is an understudied kinase that has been the subject of conflicting reports regarding its function in cancer. Here, we combine genetic and pharmacological approaches to demonstrate that CDK11 is a critical regulator of cancer cell survival that is required for RNA splicing and the expression of homologous recombination genes. Inhibition of CDK11 disrupts genome stability, promotes the retention of intronic sequences in mature mRNAs, and induces synthetic lethality with PARP inhibitors. Through integrative analysis of functional genomics datasets, we identify heterozygous deletions of chromosome 1p36 - which encompasses CDK11 and its activating cyclin CCNL2 - as a recurrent and predictive biomarker of sensitivity to CDK11 inhibition. To assess the therapeutic potential of CDK11, we develop MEL-495R, a selective and orally bioavailable CDK11 inhibitor. Additionally, we establish a genetically-engineered mouse model that allows us to differentiate between the on-target and off-target effects of CDK11 inhibitors *in vivo.* Using this platform, we demonstrate that MEL-495R induces widespread on-target toxicity, revealing a narrow therapeutic index. Together, these findings define CDK11 as a core cancer dependency, uncover a chromosomal deletion that sensitizes tumors to CDK11 inhibition, and provide a generalizable strategy for deconvolving drug efficacy and toxicity *in vivo* for novel oncology targets.
