## Supplementary material for "On-target toxicity limits the efficacy of CDK11 inhibition against cancers with 1p36 deletions": Table S1

### Sheet: Overview
			Table S1 - KinATIV profiling
			Table S1 presents the complete results from KinATIV competitive binding assays from cell lysate from A375 cells treated with 100 nM OTS964.

### Sheet: Table S1 - KinATIV profiling
Profile compound in A375 lysate
Kinase	OTS-964 0.1 µM
CDK11A,CDK11B	72.1852
PIK3CB	25.351
MAP2K2	24.2086
MARK4	23.4404
AurB	21.4789			>90% Inhibition
TLK2	20.3915			75 - 90% Inhibition
MST4	19.2723			50 - 75% Inhibition
TLK1	19.2717			35 - 50% Inhibition
STLK6	18.9291			No change
MST3	17.0659			>100% increase in MS signal (>2 fold increase)
HER3/ErbB3	16.9064		ND	Not determined
MST4, YSK1	16.7045		Data points inhibited >35% & not considered significant are left uncolored
MAP2K6	16.3139
Wnk1, Wnk2, Wnk3	15.8574
MAP3K6	15.6063
Erk1	15.1048
STLK5	14.7637
ROCK2	14.6196
PKN2	13.8416
STLK3	13.6263
CHK1	13.5384
DGKH	13.4832
PKD1, PKD2	13.3013
IRAK2	13.1091
CDK10	11.044
ZC2/TNIK	10.5475
MPSK1	10.4895
YES	10.2903
MAP2K5	10.2789
MSK2 domain1	9.87601
MST2	9.38845
Wnk1, Wnk2, Wnk4	9.26231
AMPKa1, AMPKa2	9.25256
eEF2K	9.24659
FRAP	9.20072
ACK	8.99328
FAK	8.92207
SMG1	8.75765
MAP2K1	8.67751
CLK2	8.32308
ATR	8.12468
NuaK1	7.90168
FAM20B	7.75535
MAP2K3	7.40663
ROCK1, ROCK2	7.39806
CDK7	7.37771
IRE1	7.27779
PKCi	7.25694
CaMK2a, CaMK2b, CaMK2d, CaMK2g	7.24405
Wee1	7.10742
ALK2, ALK4, ALK7, BMPR1B, TGFbR1	7.10677
RAF1	7.0698
TYK2 domain2	6.97211
Erk2	6.79588
CaMKK2	6.7874
CaMKK2	6.72748
SNRK	6.54532
OSR1	6.50231
NDR2	6.44973
ATM	6.4315
JNK1, JNK2, JNK3	6.33596
CK1a	6.32905
ZC3/MINK	6.29159
TYK2 domain2	6.18913
ITPK1	5.68518
p38b	5.56107
FAK	5.4955
NEK9	5.27015
PKD3	5.1954
RSKL1	5.19238
PRPK	5.17527
p38a	4.96931
CDK4	4.95154
NEK8	4.95051
PKCi	4.9032
SGK3	4.7403
TLK1	4.70949
PHKg2	4.69217
NDR1	4.65169
MAP2K7	4.46574
CDK9	4.45901
MAP3K1	4.39077
CHK1	4.34948
MASTL	4.34768
MARK2	4.30513
MARK2, MARK3	4.2942
PDK1	4.15022
PIP5K3	4.13575
GCK	4.06642
MSK1 domain1	3.82476
NuaK2	3.80697
PIP4K2C	3.75493
MAP2K6	3.71115
NDR1, NDR2	3.39604
DGKA	3.35158
DRAK1	3.2995
CSK	3.28891
CDK2	3.26595
VRK2	3.22853
SGK3	3.21601
MARK1, MARK2	3.13683
CASK	3.11727
IKKe, TBK1	3.05705
DNAPK	2.93471
ANPb	2.83498
MAPKAPK2, MAPKAPK3	2.81755
SMG1	2.78663
CDK14	2.75614
Erk3	2.74659
MAP3K15, MAP3K5, MAP3K6	2.70695
LOK	2.67582
CDK5	2.59905
CSK	2.59125
EGFR, EGFR-L858R	2.44984
CDK17	2.41683
MAST3	2.40371
MAP4K3	2.30712
MAP3K2, MAP3K3	2.28019
CaMK1a	2.26746
ILK	2.21935
MPSK1	2.2054
NEK9	2.19731
AXL	2.16226
MLKL	2.16056
CDK16, CDK18	2.15716
CDK20	2.14758
PLK1	2.12035
MAST4	1.99623
IRAK4	1.90494
SRPK1	1.8798
SLK	1.70931
MAP2K4	1.60007
MARK3, MARK4	1.49221
EphA3, EphA4, EphA5	1.45368
CDK7	1.33918
PI4KB	1.33573
AurA	1.32021
AGK	1.2844
CaMK2d	1.19421
CDK6	1.1884
LATS2	1.17058
Wnk4	1.12329
MST3	1.11037
NDR2	1.05377
IRAK4	1.04817
MST1, MST2	1.04268
NEK4	0.96477
PLK1	0.960256
IRE1	0.906418
ZC1/HGK, ZC2/TNIK, ZC3/MINK	0.754124
FER	0.734135
ACK	0.731387
PKR	0.731369
MAP4K5	0.727083
PIK3CB	0.709731
FER	0.663778
IKKb	0.641839
MARK1	0.624617
LKB1	0.49709
PHKg2	0.451933
MAP3K3	0.394926
ANKRD3	0.326674
RSK2 domain1	0.326062
MLK3	0.251977
JAK1 domain1	0.218284
LYN	0.174467
CDK12	0.174453
EphB2	0.144485
MSK2 domain1	0.138695
GAK	0.133351
FAM20B	0.0135451
MAP4K3	-0.0415764
PIP4K2A	-0.0609041
JAK1 domain2	-0.0943682
PKD1	-0.107358
TLK2	-0.111974
NuaK1	-0.213177
Erk5	-0.313379
MAP2K6	-0.434851
MST1	-0.517124
PIP4K2C	-0.558993
AKT1	-0.621707
AurA	-0.731383
MARK3	-0.763132
MET	-0.781617
LOK	-0.791798
ROCK1, ROCK2	-0.821285
FAM20C	-0.82932
SLK	-0.903428
GSK3B	-0.957866
KSR1, KSR2	-0.97147
CaMK4	-0.989088
ULK3	-1.16479
LATS1	-1.20614
MRCKb	-1.29128
PAN3	-1.32033
MAP2K3	-1.33782
SRC	-1.36718
YANK3	-1.48669
MAP2K1, MAP2K2	-1.56934
MAP3K4	-1.61905
CDK13	-1.62312
LATS2	-1.62854
p38d, p38g	-1.67948
RSK1 domain1	-1.74822
MAP3K2	-1.75537
MLKL	-1.95244
JAK1 domain2	-1.97394
CDK1	-2.06281
CK1g1	-2.18773
MAP2K1, MAP2K2	-2.26958
EphA2	-2.27917
CHK2	-2.35082
MAST1, MAST2	-2.45361
ABL, ARG	-2.47096
IRAK1	-2.56229
GCN2 domain2	-2.56233
NEK7	-2.58371
MAP3K4	-2.62539
MAP2K4	-2.74641
ULK1	-2.87378
ZAK	-2.95003
LATS1	-2.9924
TAO1, TAO3	-2.99505
PAN3	-3.01705
MARK4	-3.06908
NME1, NME2	-3.14907
MASTL	-3.23224
SGK	-3.36727
p70S6Kb	-3.41434
IKKb	-3.41808
SRPK2	-3.59685
NEK9	-3.62375
NEK1	-3.67941
CDK9	-3.73559
ROCK1	-3.7362
AXL	-3.85701
CK1d, CK1e	-3.91683
ZC1/HGK	-4.00332
HER2/ErbB2	-4.04011
CK1g3	-4.10579
NEK6, NEK7	-4.24986
TAO2	-4.37194
DNAPK	-4.41608
EphB3	-4.48109
PKD2	-4.5238
EphB4	-4.57807
PIK3CA	-4.62342
PRP4	-4.67792
TBK1	-4.68366
CDK1	-4.82266
HER3/ErbB3	-4.84806
ULK1	-4.91668
ILK	-4.91833
NLK	-4.94411
PKN1	-4.9457
RSK1 domain2	-4.94771
AMPKa1, AMPKa2	-4.99862
BRAF V600E	-5.14793
NEK3	-5.15464
SRPK1, SRPK2	-5.21499
RSK2 domain1	-5.21773
FGFR1, FMS, PDGFRb, TYRO3	-5.25867
p70S6K	-5.28655
CDK2	-5.29854
GCN2 domain2	-5.35327
p38a	-5.35994
RSK1 domain1	-5.40454
PAK2	-5.59169
ULK3	-5.60389
PKD3	-5.75798
GSK3A	-5.75932
CDK5	-5.92541
PIK3CD	-6.11601
AurA, AurB, AurC	-6.13489
PI4KA, PI4KAP2	-6.20633
AKT2, AKT3	-6.45351
GPRK5	-6.65396
CK1g2	-6.66485
NEK7	-6.99354
PEK	-7.05912
MAP2K4	-7.07471
HER2/ErbB2	-7.09184
PAK4	-7.1462
NDR1	-7.16058
PI4KB	-7.30458
CaMK2a, CaMK2b, CaMK2d, CaMK2g	-7.38848
MAP3K5	-7.51032
CLK1	-7.54948
MST3, MST4, YSK1	-7.71776
IKKe	-7.74303
MAP2K3	-7.93429
CHK2	-8.12073
MARK1	-8.20714
LYN	-8.54515
PIK3C3	-8.5507
MAP4K5	-8.68098
CaMK1d	-8.71235
CaMK4	-8.71734
MLKL	-8.81582
AKT1, AKT3	-8.82401
MLK3	-10.7912
CaMK2g	-11.1181
QSK	-11.209
MST1, MST2	-11.2341
SNRK	-11.2472
FYN, SRC, YES	-11.4718
MLK2	-11.6573
ABL, ARG	-12.0253
CDK20	-12.1253
PIK3C3	-12.1394
PKN1	-12.4556
MRCKb	-12.754
CDK16	-12.9157
IKKa	-12.9466
CDK17, CDK18	-12.953
CLK3	-13.2157
MLK4	-13.3836
MAP2K5	-13.8273
PKCa, PKCb	-14.5878
IKKa	-14.5983
PDHK1	-15.1607
LRRK2	-15.7773
CDK14	-17.3808
RSK2 domain2	-17.4733
GCK	-17.7082
TAK1	-18.0924
LKB1	-19.2369
MAPKAPK3	-21.1388
PKR	-21.8812
PKR	-24.6956
BRAF, BRAF V600E	-25.5738
ARAF	-25.9695
CDK19, CDK8	-26.9298
DYRK1B	-29.1031
RSK1 domain1, RSK2 domain1, RSK3 domain1	-29.1836
