## Supplementary material for "On-target toxicity limits the efficacy of CDK11 inhibition against cancers with 1p36 deletions": Table S2

### Sheet: Overview
			Table S2 - CRISPR dropouts
			Table S2 presents the results and statistical testing of CRISPR dropout experiments from MDA-MB-231 and Suit2 cell lines.

### Sheet: Table S2A - 11A vs 11B
		MDA-MB-231	Guides	Passage 5 - fold dropout					Suit2	Guides	Passage 5 - fold dropout
				Guide 1	Guide 2	Guide 3					Guide 1	Guide 2	Guide 3
		Wild-type	AAVS1	0.563438	0.592657				Wild-type	AAVS1	1.06383	0.727973
			Rosa26	0.510736	0.541139					Rosa26	1.14536	0.885184
			RPA3	18.2545	35.8404					RPA3	28.7333	6.04762
			PCNA	38.7957	11.3213					PCNA	38.125	12.3377
			endoCDK11	52	60.5192	30.5161				endoCDK11	41.3667	71.32	97.8333
		+ CDK11B cDNA	AAVS1	0.521676	0.426895				+ CDK11B cDNA	AAVS1	1.08825	0.903249
			Rosa26	0.450589	0.35259					Rosa26	1.08408	0.947808
			RPA3	45.3333	38.1733					RPA3	14.1212	7.75
			PCNA	25.5494	9.50392					PCNA	43.2874	13.0376
			endoCDK11	1.46111	1.52006	1.29046				endoCDK11	1.85933	1.63684	1.93392
		+ CDK11A cDNA	AAVS1	0.433666	0.438456				+ CDK11A cDNA	AAVS1	1.19058	0.905684
			Rosa26	0.448699	0.430943					Rosa26	1.24801	0.95633
			RPA3	80.75	18.4302					RPA3	23.2188	4.33333
			PCNA	48.5	7.83515					PCNA	35.3218	18.5729
			endoCDK11	0.969158	0.911138	0.957072				endoCDK11	6.38578	4.78311	6.78783
			Statistical test comparisons							Statistical test comparisons
			Guides	WT vs.	+CDK11B cDNA					Guides	WT vs.	+CDK11B cDNA
			AAVS1	NS						AAVS1	NS
			Rosa26	NS						Rosa26	NS
			RPA3	NS						RPA3	NS
			PCNA	NS						PCNA	NS
			endoCDK11	0.0066						endoCDK11	0.0138
			Guides	WT vs.	+CDK11A cDNA					Guides	WT vs.	+CDK11A cDNA
			AAVS1	0.0107						AAVS1	NS
			Rosa26	0.0393						Rosa26	NS
			RPA3	NS						RPA3	NS
			PCNA	NS						PCNA	NS
			endoCDK11	0.0064						endoCDK11	0.0171

### Sheet: Table S2B - Kinase vs N-term
	MDA-MB-231	Guides	Passage 5 - fold dropout							Suit2	Guides	Passage 5 - fold dropout
			Guide 1	Guide 2	Guide 3	Guide 4	Guide 5					Guide 1	Guide 2	Guide 3	Guide 4	Guide 5
	Wild-type	AAVS1	1.8526	1.03018						Wild-type	AAVS1	1.17982	1.00258
		Rosa26	1.65267	1.18382							Rosa26	0.948663	0.78311
		RPA3	19.3333	145.977							RPA3	24.9237	30.4265
		PCNA	26.1264	18.866							PCNA	29	22.7283
	Kinase domain targeting gRNAs	CDK11 (g1-5)	67.0984	40.4013	69.5	46.3613	37.2321			Kinase domain targeting gRNAs	CDK11 (g1-5)	30.974	9.93388	24.2143	9.20457	27.5581
	N-term domain targeting gRNAs	CDK11 (g6-10)	1.89792	10.0629	7.37968	8.4	2.65688			N-term domain targeting gRNAs	CDK11 (g6-10)	1.1	1.20492	1.67968	1.73863	0.930598
	Statistical testing comparisons									Statistical testing comparisons
	Kinase domain vs.	N-term domain								Kinase domain vs.	N-term domain
	CDK11 (g1-5)	CDK11 (g6-10)								CDK11 (g1-5)	CDK11 (g6-10)
	0.0002									0.003

### Sheet: Table S2C - CDK11B vs D562A
	MDA-MB-231	Guides	Passage 5 - fold dropout					Suit2	Guides	Passage 5 - fold dropout
			Guide 1	Guide 2	Guide 3					Guide 1	Guide 2	Guide 3
	Wild-type	AAVS1	1.35221	1.00629				Wild-type	AAVS1	1.40876	1.02761
		Rosa26	1.03014	1.25167					Rosa26	0.963455	0.947551
		RPA3	22.8425	8.92801					RPA3	21.0875	35.7519
		PCNA	12.2011	4.69751					PCNA	24.9758	7.47858
		endoCDK11	66.3708	23.6598	11.7748				endoCDK11	19.7945	22.1825	17.5073
	+ CDK11B cDNA	AAVS1	1.90337	1.18906				+ CDK11B cDNA	AAVS1	0.785961	0.681117
		Rosa26	1.26545	1.72948					Rosa26	0.626703	0.563376
		RPA3	66.4	111.345					RPA3	22.3521	33.4634
		PCNA	21.1211	22.2419					PCNA	21.7488	8.61098
		endoCDK11	1.59805	1.53905	1.78324				endoCDK11	1.06455	1.04458	1.2756
	+ CDK11B D562A cDNA	AAVS1	1.92585	1.01988				+ CDK11B D562A cDNA	AAVS1	1.02524	0.825216
		Rosa26	1.06007	1.53172					Rosa26	0.75969	0.697456
		RPA3	14.7457	54.8146					RPA3	27.339	56.0357
		PCNA	42.06	7.6461					PCNA	19.0942	11.6353
		endoCDK11	58.4029	35.045	21.1613				endoCDK11	46.6977	48.5492	29.5444
		Statistical test comparisons							Statistical test comparisons
		Guides	WT vs.	+CDK11B					Guides	WT vs.	+CDK11B
		AAVS1	NS						AAVS1	NS
		Rosa26	NS						Rosa26	0.0081
		RPA3	NS						RPA3	NS
		PCNA	NS						PCNA	NS
		endoCDK11	NS						endoCDK11	0.0002
		Guides	WT vs.	+CDK11B D562A					Guides	WT vs.	+CDK11B D562A
		AAVS1	NS						AAVS1	NS
		Rosa26	NS						Rosa26	0.0194
		RPA3	NS						RPA3	NS
		PCNA	NS						PCNA	NS
		endoCDK11	NS						endoCDK11	0.0246
		Guides	+CDK11B	+CDK11B D562A					Guides	+CDK11B	+CDK11B D562A
		AAVS1	NS						AAVS1	NS
		Rosa26	NS						Rosa26	NS
		RPA3	NS						RPA3	0.0393
		PCNA	NS						PCNA	NS
		endoCDK11	0.0282						endoCDK11	0.0026
