## Supplementary material for "On-target toxicity limits the efficacy of CDK11 inhibition against cancers with 1p36 deletions": Table S11

### Sheet: Overview
			Table S11 - Homozygous deletions on 1p
			Table S11 presents the frequency of homozygous deletions in select genes encoded on chromosome 1p.

### Sheet: Table S11 - 1p deletions
Gene	Location	Number of homozygous deletions in TCGA
CDKN2C	1p32.3	22
ERRFI1	1p36.23	17
PARK7	1p36.23	15
TNFRSF9	1p36.23	14
SLC45A1	1p36.23	14
UTS2	1p36.23	10
VAMP3	1p36.23	9
GPR157	1p36.22	8
SLC2A5	1p36.23	8
SLC2A7	1p36.23	8
CA6	1p36.23	8
PER3	1p36.23	8
RERE	1p36.23	8
ENO1	1p36.23	8
LEPR	1p31.3	7
LEPROT	1p31.3	7
AK4	1p31.3	7
DNAJC6	1p31.3	7
JAK1	1p31.3	6
AMIGO1	1p13.3	5
GPR88	1p21.2	5
CACHD1	1p31.3	5
RAVER2	1p31.3	5
H6PD	1p36.22	5
FOXE3	1p33	4
FOXD2	1p33	4
ZNF697	1p12	3
SGIP1	1p31.3	3
PDE4B	1p31.3	3
C1orf185	1p32.3	3
HMGB4	1p35.1	3
PIK3CD	1p36.22	3
LZIC	1p36.22	3
NMNAT1	1p36.22	3
RBP7	1p36.22	3
SLC25A33	1p36.22	3
SPSB1	1p36.22	3
TMEM201	1p36.22	3
TP73	1p36.32	3
CCDC27	1p36.32	3
WRAP73	1p36.32	3
SMIM1	1p36.32	3
LRRC47	1p36.32	3
TPRG1L	1p36.32	3
CYB561D1	1p13.3	2
ATXN7L2	1p13.3	2
INSL5	1p31.3	2
UBE2U	1p31.3	2
MYSM1	1p32.1	2
JUN	1p32.1	2
FAF1	1p32.3	2
STIL	1p33	2
CMPK1	1p33	2
DPH2	1p34.1	2
ARTN	1p34.1	2
ATP6V0B	1p34.1	2
IPO13	1p34.1	2
HPCAL4	1p34.2	2
NT5C1A	1p34.2	2
RPS6KA1	1p36.11	2
CLSTN1	1p36.22	2
CTNNBIP1	1p36.22	2
PGD	1p36.22	2
UBE4B	1p36.22	2
CHD5	1p36.31	2
ICMT	1p36.31	2
HES3	1p36.31	2
RPL22	1p36.31	2
RNF207	1p36.31	2
GPR153	1p36.31	2
PRDM16	1p36.32	2
DFFB	1p36.32	2
CEP104	1p36.32	2
MEGF6	1p36.32	2
ARHGEF16	1p36.32	2
ACTRT2	1p36.32	2
AJAP1	1p36.32	2
C1orf174	1p36.32	2
FCGR1B	1p11.2	1
FAM72B	1p11.2	1
REG4	1p12	1
HMGCS2	1p12	1
NOTCH2	1p12	1
PHGDH	1p12	1
ADAM30	1p12	1
TBX15	1p12	1
RHOC	1p13.2	1
LRIG2	1p13.2	1
SLC16A1	1p13.2	1
CAPZA1	1p13.2	1
PPM1J	1p13.2	1
MOV10	1p13.2	1
KCNA10	1p13.3	1
SLC16A4	1p13.3	1
PROK1	1p13.3	1
LAMTOR5	1p13.3	1
RBM15	1p13.3	1
FRRS1	1p21.2	1
SNX7	1p21.3	1
PLPPR5	1p21.3	1
PLPPR4	1p21.3-p21.2	1
SYDE2	1p22.3	1
LPAR3	1p22.3	1
MCOLN3	1p22.3	1
MCOLN2	1p22.3	1
C1orf52	1p22.3	1
BCL10	1p22.3	1
ST6GALNAC5	1p31.1	1
PIGK	1p31.1	1
ADGRL4	1p31.1	1
ADGRL2	1p31.1	1
ROR1	1p31.3	1
KANK4	1p31.3	1
DOCK7	1p31.3	1
EFCAB7	1p31.3	1
GNG12	1p31.3	1
L1TD1	1p31.3	1
GADD45A	1p31.3	1
ANGPTL3	1p31.3	1
PGM1	1p31.3	1
USP1	1p31.3	1
TM2D1	1p31.3	1
DIRAS3	1p31.3	1
PATJ	1p31.3	1
TACSTD2	1p32.1	1
FGGY	1p32.1	1
HOOK1	1p32.1	1
C8A	1p32.2	1
C8B	1p32.2	1
EPS15	1p32.3	1
RNF11	1p32.3	1
TTC39A	1p32.3	1
NRDC	1p32.3	1
DMRTA2	1p32.3	1
DMRTB1	1p32.3	1
OSBPL9	1p32.3	1
SLC5A9	1p33	1
KNCN	1p33	1
MKNK1	1p33	1
TAL1	1p33	1
EFCAB14	1p33	1
SPATA6	1p33	1
ATPAF1	1p33	1
BEND5	1p33	1
PDZK1IP1	1p33	1
TRABD2B	1p33	1
CYP4A22	1p33	1
CYP4B1	1p33	1
CYP4X1	1p33	1
CYP4Z1	1p33	1
CYP4A11	1p33	1
DMBX1	1p33	1
MOB3C	1p33	1
TEX38	1p33	1
HEYL	1p34.2	1
MANEAL	1p34.3	1
MAP7D1	1p34.3	1
ZMYM4	1p34.3	1
TRAPPC3	1p34.3	1
C1orf122	1p34.3	1
YRDC	1p34.3	1
TFAP2E	1p34.3	1
TRIM62	1p35.1	1
C1orf94	1p35.1	1
PHC2	1p35.1	1
CSMD2	1p35.1	1
ZSCAN20	1p35.1	1
A3GALT2	1p35.1	1
ZNF362	1p35.1	1
LAPTM5	1p35.2	1
MATN1	1p35.2	1
SDC3	1p35.2	1
MAN1C1	1p36.11	1
SELENON	1p36.11	1
SH3BGRL3	1p36.11	1
LIN28A	1p36.11	1
FAM110D	1p36.11	1
HMGN2	1p36.11	1
CD52	1p36.11	1
CEP85	1p36.11	1
AUNIP	1p36.11	1
UBXN11	1p36.11	1
CATSPER4	1p36.11	1
ZNF683	1p36.11	1
MTFR1L	1p36.11	1
ZNF593	1p36.11	1
DHDDS	1p36.11	1
CNKSR1	1p36.11	1
PAQR7	1p36.11	1
EIF4G3	1p36.12	1
ECE1	1p36.12	1
SH2D5	1p36.12	1
HTR1D	1p36.12	1
HNRNPR	1p36.12	1
HP1BP3	1p36.12	1
TCEA3	1p36.12	1
ZNF436	1p36.12	1
IGSF21	1p36.13	1
EPHA2	1p36.13	1
KLHDC7A	1p36.13	1
FAM131C	1p36.13	1
ARHGEF19	1p36.13	1
ACTL8	1p36.13	1
CLCNKB	1p36.13	1
PRDM2	1p36.21	1
KIF1B	1p36.22	1
CENPS	1p36.22	1
PEX14	1p36.22	1
CASZ1	1p36.22	1
DFFA	1p36.22	1
CORT	1p36.22	1
KCNAB2	1p36.31	1
NPHP4	1p36.31	1
MMEL1	1p36.32	1
HES5	1p36.32	1
TTC34	1p36.32	1
TNFRSF14	1p36.32	1
GNB1	1p36.33	1
PPIAL4A	1p11.2	0
WDR3	1p12	0
WARS2	1p12	0
SPAG17	1p12	0
MAN1A2	1p12	0
HAO2	1p12	0
GDAP2	1p12	0
HSD3B1	1p12	0
HSD3B2	1p12	0
PTGFRN	1p13.1	0
TRIM45	1p13.1	0
TTF2	1p13.1	0
VANGL1	1p13.1	0
SLC22A15	1p13.1	0
ATP1A1	1p13.1	0
CASQ2	1p13.1	0
CD2	1p13.1	0
CD58	1p13.1	0
CD101	1p13.1	0
MAB21L3	1p13.1	0
NHLH2	1p13.1	0
IGSF3	1p13.1	0
VTCN1	1p13.1-p12	0
PTPN22	1p13.2	0
PHTF1	1p13.2	0
PIFO	1p13.2	0
RAP1A	1p13.2	0
TRIM33	1p13.2	0
TSHB	1p13.2	0
TSPAN2	1p13.2	0
WNT2B	1p13.2	0
WDR77	1p13.2	0
SIKE1	1p13.2	0
RSBN1	1p13.2	0
SYCP1	1p13.2	0
ST7L	1p13.2	0
SYT6	1p13.2	0
CTTNBP2NL	1p13.2	0
CSDE1	1p13.2	0
DENND2C	1p13.2	0
DDX20	1p13.2	0
DCLRE1B	1p13.2	0
CHI3L2	1p13.2	0
CHIA	1p13.2	0
AP4B1	1p13.2	0
AMPD1	1p13.2	0
ADORA3	1p13.2	0
C1orf162	1p13.2	0
BCL2L15	1p13.2	0
BCAS2	1p13.2	0
MAGI3	1p13.2	0
OLFML3	1p13.2	0
NRAS	1p13.2	0
OVGP1	1p13.2	0
NGF	1p13.2	0
HIPK1	1p13.2	0
KCND3	1p13.2	0
PSRC1	1p13.3	0
PRMT6	1p13.3	0
PRPF38B	1p13.3	0
PSMA5	1p13.3	0
UBL4B	1p13.3	0
TMEM167B	1p13.3	0
VAV3	1p13.3	0
WDR47	1p13.3	0
SLC25A24	1p13.3	0
SLC6A17	1p13.3	0
STXBP3	1p13.3	0
STRIP1	1p13.3	0
SYPL2	1p13.3	0
TAF13	1p13.3	0
SORT1	1p13.3	0
CSF1	1p13.3	0
CLCC1	1p13.3	0
CEPT1	1p13.3	0
FAM102B	1p13.3	0
EPS8L3	1p13.3	0
DRAM2	1p13.3	0
ALX3	1p13.3	0
AMPD2	1p13.3	0
AKNAD1	1p13.3	0
AHCYL1	1p13.3	0
CELSR2	1p13.3	0
CD53	1p13.3	0
C1orf194	1p13.3	0
LRIF1	1p13.3	0
NTNG1	1p13.3	0
MYBPHL	1p13.3	0
NBPF4	1p13.3	0
NBPF6	1p13.3	0
GSTM1	1p13.3	0
GSTM2	1p13.3	0
GSTM3	1p13.3	0
GSTM4	1p13.3	0
GSTM5	1p13.3	0
GPR61	1p13.3	0
GPSM2	1p13.3	0
HENMT1	1p13.3	0
FNDC7	1p13.3	0
GNAI3	1p13.3	0
GNAT2	1p13.3	0
KCNA2	1p13.3	0
KCNA3	1p13.3	0
KCNC4	1p13.3	0
DENND2D	1p13.3-p13.2	0
RNPC3	1p21.1	0
COL11A1	1p21.1	0
AMY1A	1p21.1	0
AMY1B	1p21.1	0
AMY1C	1p21.1	0
AMY2A	1p21.1	0
AMY2B	1p21.1	0
OLFM3	1p21.1	0
PALMD	1p21.2	0
TRMT13	1p21.2	0
VCAM1	1p21.2	0
S1PR1	1p21.2	0
RTCA	1p21.2	0
SASS6	1p21.2	0
SLC30A7	1p21.2	0
SLC35A3	1p21.2	0
DBT	1p21.2	0
EXTL2	1p21.2	0
DPH5	1p21.2	0
AGL	1p21.2	0
CDC14A	1p21.2	0
MFSD14A	1p21.2	0
LRRC39	1p21.2	0
PTBP2	1p21.3	0
RWDD3	1p21.3	0
SLC44A3	1p21.3	0
CNN3	1p21.3	0
F3	1p21.3	0
DPYD	1p21.3	0
ABCD3	1p21.3	0
ALG14	1p21.3	0
TMED5	1p22.1	0
TGFBR3	1p22.1	0
RPAP2	1p22.1	0
RPL5	1p22.1	0
EPHX4	1p22.1	0
EVI5	1p22.1	0
DR1	1p22.1	0
DNTTIP2	1p22.1	0
ARHGAP29	1p22.1	0
ABCA4	1p22.1	0
CDC7	1p22.1	0
BTBD8	1p22.1	0
BRDT	1p22.1	0
C1orf146	1p22.1	0
BCAR3	1p22.1	0
MTF2	1p22.1	0
FNBP1L	1p22.1	0
GLMN	1p22.1	0
GCLM	1p22.1	0
GFI1	1p22.1	0
KIAA1107	1p22.1	0
RBMXL1	1p22.2	0
PKN2	1p22.2	0
ZNF326	1p22.2	0
ZNF644	1p22.2	0
BARHL2	1p22.2	0
LRRC8B	1p22.2	0
LRRC8C	1p22.2	0
LRRC8D	1p22.2	0
GTF2B	1p22.2	0
HFM1	1p22.2	0
GBP1	1p22.2	0
GBP2	1p22.2	0
GBP3	1p22.2	0
GBP4	1p22.2	0
GBP5	1p22.2	0
GBP6	1p22.2	0
GBP7	1p22.2	0
KYAT3	1p22.2	0
ZNHIT6	1p22.3	0
SH3GLB1	1p22.3	0
RPF1	1p22.3	0
SSX2IP	1p22.3	0
CTBS	1p22.3	0
DDAH1	1p22.3	0
CLCA1	1p22.3	0
CLCA2	1p22.3	0
CLCA4	1p22.3	0
COL24A1	1p22.3	0
LMO4	1p22.3	0
ODF2L	1p22.3	0
GNG5	1p22.3	0
HS2ST1	1p22.3	0
PTGFR	1p31.1	0
PTGER3	1p31.1	0
PRKACB	1p31.1	0
RABGGTB	1p31.1	0
TYW3	1p31.1	0
TTLL7	1p31.1	0
TNNI3K	1p31.1	0
ZRANB2	1p31.1	0
USP33	1p31.1	0
SAMD13	1p31.1	0
ST6GALNAC3	1p31.1	0
SRSF11	1p31.1	0
SLC44A5	1p31.1	0
CTH	1p31.1	0
CRYZ	1p31.1	0
ERICH3	1p31.1	0
DNAJB4	1p31.1	0
ASB17	1p31.1	0
ACADM	1p31.1	0
ANKRD13C	1p31.1	0
AK5	1p31.1	0
MIGA1	1p31.1	0
MSH4	1p31.1	0
LRRC40	1p31.1	0
LRRC7	1p31.1	0
LRRIQ3	1p31.1	0
LHX8	1p31.1	0
NEGR1	1p31.1	0
NEXN	1p31.1	0
FUBP1	1p31.1	0
FPGT	1p31.1	0
GIPC2	1p31.1	0
IFI44	1p31.1	0
IFI44L	1p31.1	0
ZZZ3	1p31.1	0
DNASE2B	1p31.1-p22.3	0
WLS	1p31.3	0
SERBP1	1p31.3	0
RPE65	1p31.3	0
SLC35D1	1p31.3	0
DEPDC1	1p31.3	0
ATG4C	1p31.3	0
ALG6	1p31.3	0
C1orf141	1p31.3	0
MIER1	1p31.3	0
NFIA	1p31.3	0
FOXD3	1p31.3	0
ITGB3BP	1p31.3	0
IL23R	1p31.3	0
IL12RB2	1p31.3	0
CYP2J2	1p32.1	0
C1orf87	1p32.1	0
PRKAA2	1p32.2	0
PLPP3	1p32.2	0
DAB1	1p32.2	0
OMA1	1p32.2-p32.1	0
PCSK9	1p32.3	0
PARS2	1p32.3	0
PODN	1p32.3	0
PRPF38A	1p32.3	0
RAB3B	1p32.3	0
TXNDC12	1p32.3	0
TTC4	1p32.3	0
TTC22	1p32.3	0
TMEM59	1p32.3	0
TMEM61	1p32.3	0
ZFYVE9	1p32.3	0
ZYG11A	1p32.3	0
ZYG11B	1p32.3	0
USP24	1p32.3	0
YIPF1	1p32.3	0
SLC1A7	1p32.3	0
SCP2	1p32.3	0
SSBP3	1p32.3	0
TCEANC2	1p32.3	0
CYB5RL	1p32.3	0
CPT2	1p32.3	0
DIO1	1p32.3	0
DHCR24	1p32.3	0
COA7	1p32.3	0
FAM151A	1p32.3	0
ECHDC2	1p32.3	0
ACOT11	1p32.3	0
CC2D1B	1p32.3	0
CDCP2	1p32.3	0
BSND	1p32.3	0
BTF3L4	1p32.3	0
MRPL37	1p32.3	0
MROH7	1p32.3	0
LRRC42	1p32.3	0
LRP8	1p32.3	0
MAGOH	1p32.3	0
ORC1	1p32.3	0
NDC1	1p32.3	0
LEXM	1p32.3	0
GPX7	1p32.3	0
GLIS1	1p32.3	0
LDLRAD1	1p32.3	0
KTI12	1p32.3	0
HSPB11	1p32.3	0
UQCRH	1p33	0
FAAH	1p33	0
AGBL4	1p33	0
NSUN4	1p33	0
ELAVL4	1p33-p32.3	0
POMGNT1	1p34.1	0
PTCH2	1p34.1	0
PRDX1	1p34.1	0
PIK3R3	1p34.1	0
PLK3	1p34.1	0
RAD54L	1p34.1	0
TOE1	1p34.1	0
TSPAN1	1p34.1	0
TESK2	1p34.1	0
TMEM53	1p34.1	0
TMEM69	1p34.1	0
ZSWIM5	1p34.1	0
UROD	1p34.1	0
SLC6A9	1p34.1	0
RPS8	1p34.1	0
RNF220	1p34.1	0
ST3GAL3	1p34.1	0
ERI3	1p34.1	0
DMAP1	1p34.1	0
EIF2B3	1p34.1	0
B4GALT2	1p34.1	0
AKR1A1	1p34.1	0
CCDC24	1p34.1	0
CCDC17	1p34.1	0
BEST4	1p34.1	0
MMACHC	1p34.1	0
MUTYH	1p34.1	0
LURAP1	1p34.1	0
MAST2	1p34.1	0
NASP	1p34.1	0
GPBP1L1	1p34.1	0
HECTD3	1p34.1	0
KIF2C	1p34.1	0
KLF17	1p34.1	0
HPDL	1p34.1	0
IPP	1p34.1	0
LRRC41	1p34.1-p33	0
P3H1	1p34.2	0
RIMS3	1p34.2	0
RIMKLA	1p34.2	0
RLF	1p34.2	0
PPIE	1p34.2	0
PPIH	1p34.2	0
PPCS	1p34.2	0
PTPRF	1p34.2	0
PPT1	1p34.2	0
TRIT1	1p34.2	0
TMCO2	1p34.2	0
TIE1	1p34.2	0
TMEM125	1p34.2	0
ZMPSTE24	1p34.2	0
ZMYND12	1p34.2	0
ZFP69	1p34.2	0
ZFP69B	1p34.2	0
ZNF684	1p34.2	0
ZNF691	1p34.2	0
YBX1	1p34.2	0
SLC2A1	1p34.2	0
SCMH1	1p34.2	0
SVBP	1p34.2	0
SZT2	1p34.2	0
SMAP2	1p34.2	0
SLFNL1	1p34.2	0
CTPS1	1p34.2	0
CITED4	1p34.2	0
CLDN19	1p34.2	0
CFAP57	1p34.2	0
COL9A2	1p34.2	0
ERMAP	1p34.2	0
EXO5	1p34.2	0
FAM183A	1p34.2	0
ELOVL1	1p34.2	0
EDN2	1p34.2	0
EBNA1BP2	1p34.2	0
CCDC30	1p34.2	0
CAP1	1p34.2	0
CDC20	1p34.2	0
C1orf210	1p34.2	0
C1orf50	1p34.2	0
BMP8B	1p34.2	0
MPL	1p34.2	0
MFSD2A	1p34.2	0
MED8	1p34.2	0
OXCT2	1p34.2	0
MYCL	1p34.2	0
NFYC	1p34.2	0
GUCA2A	1p34.2	0
GUCA2B	1p34.2	0
HIVEP3	1p34.2	0
FOXJ3	1p34.2	0
KCNQ4	1p34.2	0
HYI	1p34.2	0
KDM4A	1p34.2-p34.1	0
PABPC4	1p34.3	0
RHBDL2	1p34.3	0
POU3F1	1p34.3	0
PSMB2	1p34.3	0
TMEM35B	1p34.3	0
THRAP3	1p34.3	0
ZMYM1	1p34.3	0
ZMYM6	1p34.3	0
ZC3H12A	1p34.3	0
UTP11	1p34.3	0
SH3D21	1p34.3	0
SFPQ	1p34.3	0
SF3A3	1p34.3	0
RSPO1	1p34.3	0
RRAGC	1p34.3	0
STK40	1p34.3	0
TEKT2	1p34.3	0
SMIM12	1p34.3	0
SNIP1	1p34.3	0
CSF3R	1p34.3	0
CLSPN	1p34.3	0
COL8A2	1p34.3	0
EPHA10	1p34.3	0
EVA1B	1p34.3	0
FHL3	1p34.3	0
DLGAP3	1p34.3	0
DNALI1	1p34.3	0
AGO1	1p34.3	0
AGO3	1p34.3	0
AGO4	1p34.3	0
AKIRIN1	1p34.3	0
CDCA8	1p34.3	0
C1orf109	1p34.3	0
C1orf216	1p34.3	0
BMP8A	1p34.3	0
MTF1	1p34.3	0
MRPS15	1p34.3	0
LSM10	1p34.3	0
MEAF6	1p34.3	0
MACF1	1p34.3	0
OSCP1	1p34.3	0
NCDN	1p34.3	0
NDUFS5	1p34.3	0
MYCBP	1p34.3	0
GRIK3	1p34.3	0
GNL2	1p34.3	0
GJA4	1p34.3	0
GJA9	1p34.3	0
GJB3	1p34.3	0
GJB4	1p34.3	0
GJB5	1p34.3	0
KIAA0319L	1p34.3	0
INPP5B	1p34.3	0
RNF19B	1p35.1	0
RBBP4	1p35.1	0
TSSK3	1p35.1	0
TMEM54	1p35.1	0
ZBTB8B	1p35.1	0
ZBTB8OS	1p35.1	0
ZBTB8A	1p35.1	0
S100PBP	1p35.1	0
SYNC	1p35.1	0
FAM229A	1p35.1	0
AZIN2	1p35.1	0
AK2	1p35.1	0
BSDC1	1p35.1	0
MARCKSL1	1p35.1	0
FNDC5	1p35.1	0
KIAA1522	1p35.1	0
HPCA	1p35.1	0
PTP4A2	1p35.2	0
PUM1	1p35.2	0
PEF1	1p35.2	0
TXLNA	1p35.2	0
TINAGL1	1p35.2	0
TMEM39B	1p35.2	0
TMEM234	1p35.2	0
ZCCHC17	1p35.2	0
SERINC2	1p35.2	0
SNRNP40	1p35.2	0
SPOCD1	1p35.2	0
DCDC2B	1p35.2	0
COL16A1	1p35.2	0
FABP3	1p35.2	0
FAM167B	1p35.2	0
EIF3I	1p35.2	0
ADGRB2	1p35.2	0
CCDC28B	1p35.2	0
NKAIN1	1p35.2	0
HCRTR1	1p35.2	0
KHDRBS1	1p35.2	0
LCK	1p35.2	0
KPNA6	1p35.2	0
IQCC	1p35.2	0
HDAC1	1p35.2-p35.1	0
PTAFR	1p35.3	0
PTPRU	1p35.3	0
PPP1R8	1p35.3	0
RCC1	1p35.3	0
PHACTR4	1p35.3	0
RAB42	1p35.3	0
TRNAU1AP	1p35.3	0
THEMIS2	1p35.3	0
TMEM200B	1p35.3	0
XKR8	1p35.3	0
YTHDF2	1p35.3	0
SESN2	1p35.3	0
RPA2	1p35.3	0
STX12	1p35.3	0
TAF12	1p35.3	0
SMPDL3B	1p35.3	0
SRSF4	1p35.3	0
EYA3	1p35.3	0
FAM76A	1p35.3	0
FGR	1p35.3	0
DNAJC8	1p35.3	0
EPB41	1p35.3	0
MED18	1p35.3	0
MECR	1p35.3	0
OPRD1	1p35.3	0
GMEB1	1p35.3	0
IFI6	1p35.3	0
PDIK1L	1p36.11	0
PAFAH2	1p36.11	0
RHCE	1p36.11	0
RHD	1p36.11	0
PNRC2	1p36.11	0
PIGV	1p36.11	0
RCAN3	1p36.11	0
PITHD1	1p36.11	0
TRIM63	1p36.11	0
TRNP1	1p36.11	0
TMEM222	1p36.11	0
TMEM50A	1p36.11	0
ZDHHC18	1p36.11	0
WASF2	1p36.11	0
WDTC1	1p36.11	0
SFN	1p36.11	0
SLC9A1	1p36.11	0
RPL11	1p36.11	0
RSRP1	1p36.11	0
RUNX3	1p36.11	0
SLC30A2	1p36.11	0
SYF2	1p36.11	0
STPG1	1p36.11	0
SRSF10	1p36.11	0
STMN1	1p36.11	0
SYTL1	1p36.11	0
SRRM1	1p36.11	0
CLIC4	1p36.11	0
CNR2	1p36.11	0
EXTL1	1p36.11	0
FCN3	1p36.11	0
ELOA	1p36.11	0
ARID1A	1p36.11	0
CD164L2	1p36.11	0
LYPLA2	1p36.11	0
MAP3K6	1p36.11	0
NR0B2	1p36.11	0
NUDC	1p36.11	0
NCMAP	1p36.11	0
MYOM3	1p36.11	0
NIPAL3	1p36.11	0
GPN2	1p36.11	0
GPR3	1p36.11	0
GPATCH3	1p36.11	0
GRHL3	1p36.11	0
HMGCL	1p36.11	0
GALE	1p36.11	0
FUCA1	1p36.11	0
KDF1	1p36.11	0
LDLRAP1	1p36.11	0
IFNLR1	1p36.11	0
IL22RA1	1p36.11	0
AHDC1	1p36.11-p35.3	0
RAP1GAP	1p36.12	0
PINK1	1p36.12	0
PLA2G2D	1p36.12	0
PLA2G2F	1p36.12	0
UBXN10	1p36.12	0
ZBTB40	1p36.12	0
USP48	1p36.12	0
WNT4	1p36.12	0
DDOST	1p36.12	0
FAM43B	1p36.12	0
EPHB2	1p36.12	0
EPHA8	1p36.12	0
E2F2	1p36.12	0
ASAP3	1p36.12	0
ALPL	1p36.12	0
CAMK2N1	1p36.12	0
CELA3A	1p36.12	0
CELA3B	1p36.12	0
CDA	1p36.12	0
CDC42	1p36.12	0
C1QA	1p36.12	0
C1QB	1p36.12	0
C1QC	1p36.12	0
MUL1	1p36.12	0
LUZP1	1p36.12	0
NBPF3	1p36.12	0
KIF17	1p36.12	0
KDM1A	1p36.12	0
LDLRAD2	1p36.12	0
ID3	1p36.12	0
HSPG2	1p36.12	0
PAX7	1p36.13	0
PADI1	1p36.13	0
PADI2	1p36.13	0
PADI3	1p36.13	0
PADI4	1p36.13	0
RCC2	1p36.13	0
PLA2G2A	1p36.13	0
PLA2G2E	1p36.13	0
PLA2G5	1p36.13	0
UBR4	1p36.13	0
TMCO4	1p36.13	0
ZBTB17	1p36.13	0
RNF186	1p36.13	0
SDHB	1p36.13	0
SZRD1	1p36.13	0
TAS1R2	1p36.13	0
SPATA21	1p36.13	0
CROCC	1p36.13	0
CLCNKA	1p36.13	0
FBXO42	1p36.13	0
EMC1	1p36.13	0
ARHGEF10L	1p36.13	0
ATP13A2	1p36.13	0
ALDH4A1	1p36.13	0
AKR7A2	1p36.13	0
AKR7A3	1p36.13	0
CAPZB	1p36.13	0
MFAP2	1p36.13	0
MRTO4	1p36.13	0
OTUD3	1p36.13	0
NBL1	1p36.13	0
NECAP2	1p36.13	0
IFFO2	1p36.13	0
HTR6	1p36.13	0
HSPB7	1p36.13	0
PDPN	1p36.21	0
PRAMEF13	1p36.21	0
PRAMEF15	1p36.21	0
PRAMEF17	1p36.21	0
PRAMEF18	1p36.21	0
PRAMEF20	1p36.21	0
PRAMEF12	1p36.21	0
PRAMEF11	1p36.21	0
PRAMEF1	1p36.21	0
PRAMEF2	1p36.21	0
PRAMEF4	1p36.21	0
PRAMEF5	1p36.21	0
PRAMEF6	1p36.21	0
PRAMEF7	1p36.21	0
PRAMEF8	1p36.21	0
PRAMEF9	1p36.21	0
PRAMEF10	1p36.21	0
PLEKHM2	1p36.21	0
TMEM82	1p36.21	0
TMEM51	1p36.21	0
SLC25A34	1p36.21	0
RSC1A1	1p36.21	0
CTRC	1p36.21	0
DHRS3	1p36.21	0
DDI2	1p36.21	0
FBLIM1	1p36.21	0
DNAJC16	1p36.21	0
EFHD2	1p36.21	0
AADACL3	1p36.21	0
AADACL4	1p36.21	0
AGMAT	1p36.21	0
CASP9	1p36.21	0
CELA2A	1p36.21	0
CELA2B	1p36.21	0
C1orf158	1p36.21	0
LRRC38	1p36.21	0
HNRNPCL1	1p36.21	0
KAZN	1p36.21	0
SPEN	1p36.21-p36.13	0
PLOD1	1p36.22	0
UBIAD1	1p36.22	0
TNFRSF1B	1p36.22	0
TNFRSF8	1p36.22	0
TARDBP	1p36.22	0
SRM	1p36.22	0
DISP3	1p36.22	0
CLCN6	1p36.22	0
EXOSC10	1p36.22	0
FBXO44	1p36.22	0
FBXO2	1p36.22	0
FBXO6	1p36.22	0
DRAXIN	1p36.22	0
ANGPTL7	1p36.22	0
AGTRAP	1p36.22	0
C1orf127	1p36.22	0
MFN2	1p36.22	0
MIIP	1p36.22	0
MTHFR	1p36.22	0
MTOR	1p36.22	0
MASP2	1p36.22	0
MAD2L2	1p36.22	0
NPPA	1p36.22	0
NPPB	1p36.22	0
KIAA2013	1p36.22	0
VPS13D	1p36.22-p36.21	0
PHF13	1p36.31	0
PLEKHG5	1p36.31	0
THAP3	1p36.31	0
TNFRSF25	1p36.31	0
ZBTB48	1p36.31	0
TAS1R1	1p36.31	0
ESPN	1p36.31	0
DNAJC11	1p36.31	0
ACOT7	1p36.31	0
NOL9	1p36.31	0
HES2	1p36.31	0
KLHL21	1p36.31	0
CAMTA1	1p36.31-p36.23	0
PANK4	1p36.32	0
RER1	1p36.32	0
PEX10	1p36.32	0
PLCH2	1p36.32	0
MORN1	1p36.32	0
PUSL1	1p36.33	0
PRKCZ	1p36.33	0
PLEKHN1	1p36.33	0
UBE2J2	1p36.33	0
TTLL10	1p36.33	0
TMEM240	1p36.33	0
TNFRSF4	1p36.33	0
TNFRSF18	1p36.33	0
TMEM88B	1p36.33	0
TMEM52	1p36.33	0
VWA1	1p36.33	0
RNF223	1p36.33	0
SCNN1D	1p36.33	0
SDF4	1p36.33	0
SAMD11	1p36.33	0
SSU72	1p36.33	0
TAS1R3	1p36.33	0
SLC35E2B	1p36.33	0
CPTP	1p36.33	0
FAAP20	1p36.33	0
DVL1	1p36.33	0
ANKRD65	1p36.33	0
AURKAIP1	1p36.33	0
B3GALT6	1p36.33	0
ATAD3A	1p36.33	0
ATAD3B	1p36.33	0
ATAD3C	1p36.33	0
ACAP3	1p36.33	0
AGRN	1p36.33	0
CDK11A	1p36.33	0
CCNL2	1p36.33	0
CALML6	1p36.33	0
C1orf159	1p36.33	0
C1QTNF12	1p36.33	0
MMP23B	1p36.33	0
MIB2	1p36.33	0
MXRA8	1p36.33	0
MRPL20	1p36.33	0
OR4F5	1p36.33	0
OR4F16	1p36.33	0
OR4F29	1p36.33	0
NADK	1p36.33	0
NOC2L	1p36.33	0
HES4	1p36.33	0
GABRD	1p36.33	0
FNDC10	1p36.33	0
KLHL17	1p36.33	0
ISG15	1p36.33	0
INTS11	1p36.33	0
SKI	1p36.33-p36.32	0
