## Supplementary material for "On-target toxicity limits the efficacy of CDK11 inhibition against cancers with 1p36 deletions": Table S12

### Sheet: Overview
			Table S12 - GISTIC analysis of CDK11B
			Table S12 displays the frequency of chromosome 1p36 deletions in cancers from The Cancer Genome Atlas, as analyzed by GISTIC.

### Sheet: Table S12 - GISTIC analysis
Cancer Subset	Q-value	Overall frequency of deletion	Focal frequency of deletion	High-level frequency of deletion
all_cancers	2.21e-214	0.2592	0.1031	0.004
Epithelial cancers	3.86e-182	0.2571	0.1077	0.0037
Breast invasive adenocarcinoma	6.45e-41	0.3926	0.1583	0.0037
Liver hepatocellular carcinoma	3.6e-39	0.4351	0.2162	0.0054
Ovarian serous cystadenocarcinoma	2.01e-26	0.3575	0.2781	0.0121
Colorectal cancers	8.99e-20	0.3398	0.0927	0.0033
Glioblastoma multiforme	7.81e-19	0.1508	0.1144	0.0035
Uterine corpus endometrioid carcinoma	3.77e-12	0.1299	0.0965	0.0019
Sarcoma	1.12e-11	0.2656	0.1836	0.0156
Melanomas	1.49e-10	0.222	0.074	0.0291
Kidney renal clear cell carcinoma	2.77e-09	0.1894	0.0606	0
Lung cancers	3.53e-09	0.3225	0.0954	0
Kidney renal papillary cell carcinoma	5.07e-09	0.191	0.066	0.0035
Cutaneous melanoma	2.97e-08	0.2049	0.082	0.0082
Rectum adenocarcinoma	4.84e-08	0.4182	0.1273	0
Mesothelioma	7.75e-07	0.3448	0.2299	0
Lung squamous cell carcinoma	9.83e-07	0.4311	0.1138	0
Cervical squamous cell carcinoma	1.3e-05	0.139	0.1017	0.0034
Pheochromocytoma and Paraganglioma	1.44e-05	0.6358	0.0309	0
Stomach adenocarcinoma	0.000205	0.2313	0.0907	0
Testicular germ cell tumors	0.000459	0.2267	0.1	0.0067
Lung adenocarcinoma	0.00629	0.2171	0.0775	0
Uterine carcinosarcoma	0.0133	0.3036	0.2143	0
Uveal melanoma	0.0246	0.3	0.0375	0.125
Diffuse large B-cell lymphoma	0.0317	0.2292	0.1042	0
Blood cancers	0.116	0.0544	0.0251	0
Esophageal carcinoma	0.264	0.3533	0.1196	0
Cholangicarcinoma	1.38e-20	0.7778	0.6111	0.0278
Glial cancers	8.51e-18	0.2642	0.0734	0.0046
Kidney cancers	1.06e-17	0.2358	0.0578	0.0011
Colon adenocarcinoma	5.1e-12	0.3111	0.08	0.0044
Head and neck squamous cell carcinoma	8.52e-07	0.1858	0.0785	0
Adrenocortical carcinoma	0.00133	0.3889	0.1111	0.0111
Bladder urothelial carcinoma	0.0544	0.1887	0.0956	0
Pancreatic adenocarcinoma	0.0639	0.2826	0.0598	0
Brain lower grade glioma	0.212	0.3918	0.0273	0.0058
Thyroid carcinoma	0.943	0.01	0.002	0
Thymoma	0.947	0.065	0.0081	0
Kidney chromophobe	1	0.803	0	0
Acute myeloid leukemia	1	0.0105	0.0052	0
Prostate adenocarcinoma	1	0.0854	0.0285	0
