## Supplementary material for "On-target toxicity limits the efficacy of CDK11 inhibition against cancers with 1p36 deletions": Table S14

### Sheet: Overview
			Table S14 - MEL-495R Kinome Scan
			Table S14 presents the complete results of a KINOMEscan assay for 1µM MEL-495R.

### Sheet: Table S14 - KINOMEscan data
Compound Name	DiscoveRx Gene Symbol	Entrez Gene Symbol	Inhibition	Compound Concentration (nM)
MEL-495R	AAK1	AAK1	61	1000
MEL-495R	ABL1(E255K)-phosphorylated	ABL1	36	1000
MEL-495R	ABL1(F317I)-nonphosphorylated	ABL1	3	1000
MEL-495R	ABL1(F317I)-phosphorylated	ABL1	0	1000
MEL-495R	ABL1(F317L)-nonphosphorylated	ABL1	0	1000
MEL-495R	ABL1(F317L)-phosphorylated	ABL1	30	1000
MEL-495R	ABL1(H396P)-nonphosphorylated	ABL1	51	1000
MEL-495R	ABL1(H396P)-phosphorylated	ABL1	23	1000
MEL-495R	ABL1(M351T)-phosphorylated	ABL1	38	1000
MEL-495R	ABL1(Q252H)-nonphosphorylated	ABL1	40	1000
MEL-495R	ABL1(Q252H)-phosphorylated	ABL1	14	1000
MEL-495R	ABL1(T315I)-nonphosphorylated	ABL1	16	1000
MEL-495R	ABL1(T315I)-phosphorylated	ABL1	20	1000
MEL-495R	ABL1(Y253F)-phosphorylated	ABL1	30	1000
MEL-495R	ABL1-nonphosphorylated	ABL1	37	1000
MEL-495R	ABL1-phosphorylated	ABL1	21	1000
MEL-495R	ABL2	ABL2	11	1000
MEL-495R	ACVR1	ACVR1	81	1000
MEL-495R	ACVR1B	ACVR1B	38	1000
MEL-495R	ACVR2A	ACVR2A	33	1000
MEL-495R	ACVR2B	ACVR2B	22	1000
MEL-495R	ACVRL1	ACVRL1	53	1000
MEL-495R	ADCK3	CABC1	33	1000
MEL-495R	ADCK4	ADCK4	34	1000
MEL-495R	AKT1	AKT1	8	1000
MEL-495R	AKT2	AKT2	27	1000
MEL-495R	AKT3	AKT3	0	1000
MEL-495R	ALK	ALK	34	1000
MEL-495R	ALK(C1156Y)	ALK	36	1000
MEL-495R	ALK(L1196M)	ALK	36	1000
MEL-495R	AMPK-alpha1	PRKAA1	18	1000
MEL-495R	AMPK-alpha2	PRKAA2	42	1000
MEL-495R	ANKK1	ANKK1	0	1000
MEL-495R	ARK5	NUAK1	23	1000
MEL-495R	ASK1	MAP3K5	8	1000
MEL-495R	ASK2	MAP3K6	34	1000
MEL-495R	AURKA	AURKA	27	1000
MEL-495R	AURKB	AURKB	4	1000
MEL-495R	AURKC	AURKC	8	1000
MEL-495R	AXL	AXL	16	1000
MEL-495R	BIKE	BMP2K	55	1000
MEL-495R	BLK	BLK	46	1000
MEL-495R	BMPR1A	BMPR1A	45	1000
MEL-495R	BMPR1B	BMPR1B	13	1000
MEL-495R	BMPR2	BMPR2	0	1000
MEL-495R	BMX	BMX	29	1000
MEL-495R	BRAF	BRAF	0	1000
MEL-495R	BRAF(V600E)	BRAF	0	1000
MEL-495R	BRK	PTK6	6	1000
MEL-495R	BRSK1	BRSK1	44	1000
MEL-495R	BRSK2	BRSK2	43	1000
MEL-495R	BTK	BTK	29	1000
MEL-495R	BUB1	BUB1	94.4	1000
MEL-495R	CAMK1	CAMK1	37	1000
MEL-495R	CAMK1B	PNCK	2	1000
MEL-495R	CAMK1D	CAMK1D	34	1000
MEL-495R	CAMK1G	CAMK1G	45	1000
MEL-495R	CAMK2A	CAMK2A	72	1000
MEL-495R	CAMK2B	CAMK2B	45	1000
MEL-495R	CAMK2D	CAMK2D	75	1000
MEL-495R	CAMK2G	CAMK2G	43	1000
MEL-495R	CAMK4	CAMK4	36	1000
MEL-495R	CAMKK1	CAMKK1	44	1000
MEL-495R	CAMKK2	CAMKK2	46	1000
MEL-495R	CASK	CASK	23	1000
MEL-495R	CDC2L1	CDK11	99.6	1000
MEL-495R	CDC2L2	PITSLRE	95.3	1000
MEL-495R	CDC2L5	CDK13	58	1000
MEL-495R	CDK11	CDK19	0	1000
MEL-495R	CDK2	CDK2	42	1000
MEL-495R	CDK3	CDK3	43	1000
MEL-495R	CDK4	CDK4	0	1000
MEL-495R	CDK4-cyclinD1	CDK4	56	1000
MEL-495R	CDK4-cyclinD3	CDK4	74	1000
MEL-495R	CDK5	CDK5	32	1000
MEL-495R	CDK7	CDK7	95.2	1000
MEL-495R	CDK8	CDK8	12	1000
MEL-495R	CDK9	CDK9	65	1000
MEL-495R	CDKL1	CDKL1	79	1000
MEL-495R	CDKL2	CDKL2	80	1000
MEL-495R	CDKL3	CDKL3	53	1000
MEL-495R	CDKL5	CDKL5	94.9	1000
MEL-495R	CHEK1	CHEK1	0	1000
MEL-495R	CHEK2	CHEK2	29	1000
MEL-495R	CIT	CIT	99.85	1000
MEL-495R	CLK1	CLK1	54	1000
MEL-495R	CLK2	CLK2	50	1000
MEL-495R	CLK3	CLK3	21	1000
MEL-495R	CLK4	CLK4	73	1000
MEL-495R	CSF1R	CSF1R	52	1000
MEL-495R	CSF1R-autoinhibited	CSF1R	5	1000
MEL-495R	CSK	CSK	16	1000
MEL-495R	CSNK1A1	CSNK1A1	83	1000
MEL-495R	CSNK1A1L	CSNK1A1L	36	1000
MEL-495R	CSNK1D	CSNK1D	75	1000
MEL-495R	CSNK1E	CSNK1E	80	1000
MEL-495R	CSNK1G1	CSNK1G1	27	1000
MEL-495R	CSNK1G2	CSNK1G2	21	1000
MEL-495R	CSNK1G3	CSNK1G3	0	1000
MEL-495R	CSNK2A1	CSNK2A1	84	1000
MEL-495R	CSNK2A2	CSNK2A2	89	1000
MEL-495R	CTK	MATK	40	1000
MEL-495R	DAPK1	DAPK1	79	1000
MEL-495R	DAPK2	DAPK2	44	1000
MEL-495R	DAPK3	DAPK3	68	1000
MEL-495R	DCAMKL1	DCLK1	26	1000
MEL-495R	DCAMKL2	DCLK2	47	1000
MEL-495R	DCAMKL3	DCLK3	99.4	1000
MEL-495R	DDR1	DDR1	1	1000
MEL-495R	DDR2	DDR2	10	1000
MEL-495R	DLK	MAP3K12	15	1000
MEL-495R	DMPK	DMPK	14	1000
MEL-495R	DMPK2	CDC42BPG	14	1000
MEL-495R	DRAK1	STK17A	97.4	1000
MEL-495R	DRAK2	STK17B	96.9	1000
MEL-495R	DYRK1A	DYRK1A	40	1000
MEL-495R	DYRK1B	DYRK1B	54	1000
MEL-495R	DYRK2	DYRK2	47	1000
MEL-495R	EGFR	EGFR	26	1000
MEL-495R	EGFR(E746-A750del)	EGFR	33	1000
MEL-495R	EGFR(G719C)	EGFR	0	1000
MEL-495R	EGFR(G719S)	EGFR	19	1000
MEL-495R	EGFR(L747-E749del, A750P)	EGFR	47	1000
MEL-495R	EGFR(L747-S752del, P753S)	EGFR	27	1000
MEL-495R	EGFR(L747-T751del,Sins)	EGFR	19	1000
MEL-495R	EGFR(L858R)	EGFR	45	1000
MEL-495R	EGFR(L858R,T790M)	EGFR	72	1000
MEL-495R	EGFR(L861Q)	EGFR	30	1000
MEL-495R	EGFR(S752-I759del)	EGFR	15	1000
MEL-495R	EGFR(T790M)	EGFR	0	1000
MEL-495R	EIF2AK1	EIF2AK1	23	1000
MEL-495R	EPHA1	EPHA1	48	1000
MEL-495R	EPHA2	EPHA2	19	1000
MEL-495R	EPHA3	EPHA3	46	1000
MEL-495R	EPHA4	EPHA4	27	1000
MEL-495R	EPHA5	EPHA5	24	1000
MEL-495R	EPHA6	EPHA6	20	1000
MEL-495R	EPHA7	EPHA7	11	1000
MEL-495R	EPHA8	EPHA8	21	1000
MEL-495R	EPHB1	EPHB1	4	1000
MEL-495R	EPHB2	EPHB2	23	1000
MEL-495R	EPHB3	EPHB3	31	1000
MEL-495R	EPHB4	EPHB4	19	1000
MEL-495R	EPHB6	EPHB6	51	1000
MEL-495R	ERBB2	ERBB2	46	1000
MEL-495R	ERBB3	ERBB3	9	1000
MEL-495R	ERBB4	ERBB4	33	1000
MEL-495R	ERK1	MAPK3	15	1000
MEL-495R	ERK2	MAPK1	15	1000
MEL-495R	ERK3	MAPK6	9	1000
MEL-495R	ERK4	MAPK4	9	1000
MEL-495R	ERK5	MAPK7	29	1000
MEL-495R	ERK8	MAPK15	96.4	1000
MEL-495R	ERN¬†1.00	ERN¬†1.00	7	1000
MEL-495R	FAK	PTK2	16	1000
MEL-495R	FER	FER	15	1000
MEL-495R	FES	FES	6	1000
MEL-495R	FGFR1	FGFR1	11	1000
MEL-495R	FGFR2	FGFR2	19	1000
MEL-495R	FGFR3	FGFR3	32	1000
MEL-495R	FGFR3(G697C)	FGFR3	38	1000
MEL-495R	FGFR4	FGFR4	27	1000
MEL-495R	FGR	FGR	47	1000
MEL-495R	FLT1	FLT1	8	1000
MEL-495R	FLT3	FLT3	18	1000
MEL-495R	FLT3(D835H)	FLT3	33	1000
MEL-495R	FLT3(D835V)	FLT3	75	1000
MEL-495R	FLT3(D835Y)	FLT3	59	1000
MEL-495R	FLT3(ITD)	FLT3	61	1000
MEL-495R	FLT3(ITD,D835V)	FLT3	90	1000
MEL-495R	FLT3(ITD,F691L)	FLT3	94.7	1000
MEL-495R	FLT3(K663Q)	FLT3	21	1000
MEL-495R	FLT3(N841I)	FLT3	29	1000
MEL-495R	FLT3(R834Q)	FLT3	39	1000
MEL-495R	FLT3-autoinhibited	FLT3	6	1000
MEL-495R	FLT4	FLT4	14	1000
MEL-495R	FRK	FRK	18	1000
MEL-495R	FYN	FYN	38	1000
MEL-495R	GAK	GAK	54	1000
MEL-495R	GCN2(Kin.Dom.2,S808G)	EIF2AK4	7	1000
MEL-495R	GRK1	GRK1	15	1000
MEL-495R	GRK2	ADRBK1	0	1000
MEL-495R	GRK3	ADRBK2	22	1000
MEL-495R	GRK4	GRK4	14	1000
MEL-495R	GRK7	GRK7	15	1000
MEL-495R	GSK3A	GSK3A	97	1000
MEL-495R	GSK3B	GSK3B	92.7	1000
MEL-495R	HASPIN	GSG2	90.2	1000
MEL-495R	HCK	HCK	30	1000
MEL-495R	HIPK1	HIPK1	75	1000
MEL-495R	HIPK2	HIPK2	50	1000
MEL-495R	HIPK3	HIPK3	46	1000
MEL-495R	HIPK4	HIPK4	42	1000
MEL-495R	HPK1	MAP4K1	9	1000
MEL-495R	HUNK	HUNK	7	1000
MEL-495R	ICK	ICK	80	1000
MEL-495R	IGF1R	IGF1R	12	1000
MEL-495R	IKK-alpha	CHUK	64	1000
MEL-495R	IKK-beta	IKBKB	54	1000
MEL-495R	IKK-epsilon	IKBKE	34	1000
MEL-495R	INSR	INSR	42	1000
MEL-495R	INSRR	INSRR	20	1000
MEL-495R	IRAK1	IRAK1	76	1000
MEL-495R	IRAK3	IRAK3	62	1000
MEL-495R	IRAK4	IRAK4	42	1000
MEL-495R	ITK	ITK	15	1000
MEL-495R	JAK1(JH1domain-catalytic)	JAK1	58	1000
MEL-495R	JAK1(JH2domain-pseudokinase)	JAK1	34	1000
MEL-495R	JAK2(JH1domain-catalytic)	JAK2	80	1000
MEL-495R	JAK3(JH1domain-catalytic)	JAK3	75	1000
MEL-495R	JNK1	MAPK8	92.2	1000
MEL-495R	JNK2	MAPK9	45	1000
MEL-495R	JNK3	MAPK10	87	1000
MEL-495R	KIT	KIT	39	1000
MEL-495R	KIT(A829P)	KIT	39	1000
MEL-495R	KIT(D816H)	KIT	42	1000
MEL-495R	KIT(D816V)	KIT	48	1000
MEL-495R	KIT(L576P)	KIT	72	1000
MEL-495R	KIT(V559D)	KIT	41	1000
MEL-495R	KIT(V559D,T670I)	KIT	37	1000
MEL-495R	KIT(V559D,V654A)	KIT	8	1000
MEL-495R	KIT-autoinhibited	KIT	56	1000
MEL-495R	LATS1	LATS1	35	1000
MEL-495R	LATS2	LATS2	31	1000
MEL-495R	LCK	LCK	57	1000
MEL-495R	LIMK1	LIMK1	1	1000
MEL-495R	LIMK2	LIMK2	14	1000
MEL-495R	LKB1	STK11	22	1000
MEL-495R	LOK	STK10	70	1000
MEL-495R	LRRK2	LRRK2	2	1000
MEL-495R	LRRK2(G2019S)	LRRK2	27	1000
MEL-495R	LTK	LTK	18	1000
MEL-495R	LYN	LYN	22	1000
MEL-495R	LZK	MAP3K13	5	1000
MEL-495R	MAK	MAK	43	1000
MEL-495R	MAP3K1	MAP3K1	0	1000
MEL-495R	MAP3K15	MAP3K15	7	1000
MEL-495R	MAP3K2	MAP3K2	33	1000
MEL-495R	MAP3K3	MAP3K3	21	1000
MEL-495R	MAP3K4	MAP3K4	35	1000
MEL-495R	MAP4K2	MAP4K2	63	1000
MEL-495R	MAP4K3	MAP4K3	12	1000
MEL-495R	MAP4K4	MAP4K4	33	1000
MEL-495R	MAP4K5	MAP4K5	18	1000
MEL-495R	MAPKAPK2	MAPKAPK2	0	1000
MEL-495R	MAPKAPK5	MAPKAPK5	0	1000
MEL-495R	MARK1	MARK1	30	1000
MEL-495R	MARK2	MARK2	48	1000
MEL-495R	MARK3	MARK3	33	1000
MEL-495R	MARK4	MARK4	30	1000
MEL-495R	MAST1	MAST1	33	1000
MEL-495R	MEK1	MAP2K1	0	1000
MEL-495R	MEK2	MAP2K2	13	1000
MEL-495R	MEK3	MAP2K3	67	1000
MEL-495R	MEK4	MAP2K4	12	1000
MEL-495R	MEK5	MAP2K5	60	1000
MEL-495R	MEK6	MAP2K6	79	1000
MEL-495R	MELK	MELK	20	1000
MEL-495R	MERTK	MERTK	12	1000
MEL-495R	MET	MET	4	1000
MEL-495R	MET(M1250T)	MET	34	1000
MEL-495R	MET(Y1235D)	MET	21	1000
MEL-495R	MINK	MINK1	36	1000
MEL-495R	MKK7	MAP2K7	4	1000
MEL-495R	MKNK1	MKNK1	12	1000
MEL-495R	MKNK2	MKNK2	35	1000
MEL-495R	MLCK	MYLK3	57	1000
MEL-495R	MLK1	MAP3K9	23	1000
MEL-495R	MLK2	MAP3K10	38	1000
MEL-495R	MLK3	MAP3K11	29	1000
MEL-495R	MRCKA	CDC42BPA	20	1000
MEL-495R	MRCKB	CDC42BPB	11	1000
MEL-495R	MST1	STK4	4	1000
MEL-495R	MST1R	MST1R	26	1000
MEL-495R	MST2	STK3	45	1000
MEL-495R	MST3	STK24	42	1000
MEL-495R	MST4	MST4	25	1000
MEL-495R	MTOR	MTOR	36	1000
MEL-495R	MUSK	MUSK	34	1000
MEL-495R	MYLK	MYLK	34	1000
MEL-495R	MYLK2	MYLK2	40	1000
MEL-495R	MYLK4	MYLK4	63	1000
MEL-495R	MYO3A	MYO3A	15	1000
MEL-495R	MYO3B	MYO3B	5	1000
MEL-495R	NDR1	STK38	26	1000
MEL-495R	NDR2	STK38L	23	1000
MEL-495R	NEK1	NEK1	81	1000
MEL-495R	NEK10	NEK10	45	1000
MEL-495R	NEK11	NEK11	0	1000
MEL-495R	NEK2	NEK2	28	1000
MEL-495R	NEK3	NEK3	10	1000
MEL-495R	NEK4	NEK4	0	1000
MEL-495R	NEK5	NEK5	20	1000
MEL-495R	NEK6	NEK6	28	1000
MEL-495R	NEK7	NEK7	3	1000
MEL-495R	NEK9	NEK9	19	1000
MEL-495R	NIK	MAP3K14	47	1000
MEL-495R	NIM1	MGC42105	0	1000
MEL-495R	NLK	NLK	36	1000
MEL-495R	OSR1	OXSR1	22	1000
MEL-495R	p38-alpha	MAPK14	31	1000
MEL-495R	p38-beta	MAPK11	29	1000
MEL-495R	p38-delta	MAPK13	28	1000
MEL-495R	p38-gamma	MAPK12	34	1000
MEL-495R	PAK1	PAK1	77	1000
MEL-495R	PAK2	PAK2	71	1000
MEL-495R	PAK3	PAK3	41	1000
MEL-495R	PAK4	PAK4	37	1000
MEL-495R	PAK6	PAK6	21	1000
MEL-495R	PAK7	PAK7	47	1000
MEL-495R	PCTK1	CDK16	5	1000
MEL-495R	PCTK2	CDK17	24	1000
MEL-495R	PCTK3	CDK18	25	1000
MEL-495R	PDGFRA	PDGFRA	25	1000
MEL-495R	PDGFRB	PDGFRB	56	1000
MEL-495R	PDPK1	PDPK1	35	1000
MEL-495R	PFCDPK1(P.falciparum)	CDPK1	94.9	1000
MEL-495R	PFPK5(P.falciparum)	MAL13P1.279	45	1000
MEL-495R	PFTAIRE2	CDK15	37	1000
MEL-495R	PFTK1	CDK14	51	1000
MEL-495R	PHKG1	PHKG1	88	1000
MEL-495R	PHKG2	PHKG2	43	1000
MEL-495R	PIK3C2B	PIK3C2B	42	1000
MEL-495R	PIK3C2G	PIK3C2G	54	1000
MEL-495R	PIK3CA	PIK3CA	0	1000
MEL-495R	PIK3CA(C420R)	PIK3CA	4	1000
MEL-495R	PIK3CA(E542K)	PIK3CA	11	1000
MEL-495R	PIK3CA(E545A)	PIK3CA	22	1000
MEL-495R	PIK3CA(E545K)	PIK3CA	39	1000
MEL-495R	PIK3CA(H1047L)	PIK3CA	0	1000
MEL-495R	PIK3CA(H1047Y)	PIK3CA	2	1000
MEL-495R	PIK3CA(I800L)	PIK3CA	34	1000
MEL-495R	PIK3CA(M1043I)	PIK3CA	46	1000
MEL-495R	PIK3CA(Q546K)	PIK3CA	7	1000
MEL-495R	PIK3CB	PIK3CB	43	1000
MEL-495R	PIK3CD	PIK3CD	42	1000
MEL-495R	PIK3CG	PIK3CG	16	1000
MEL-495R	PIK4CB	PI4KB	6	1000
MEL-495R	PIKFYVE	PIKFYVE	20	1000
MEL-495R	PIM1	PIM1	78	1000
MEL-495R	PIM2	PIM2	94.2	1000
MEL-495R	PIM3	PIM3	82	1000
MEL-495R	PIP5K1A	PIP5K1A	70	1000
MEL-495R	PIP5K1C	PIP5K1C	83	1000
MEL-495R	PIP5K2B	PIP4K2B	12	1000
MEL-495R	PIP5K2C	PIP4K2C	70	1000
MEL-495R	PKAC-alpha	PRKACA	10	1000
MEL-495R	PKAC-beta	PRKACB	18	1000
MEL-495R	PKMYT1	PKMYT1	21	1000
MEL-495R	PKN1	PKN1	95.8	1000
MEL-495R	PKN2	PKN2	84	1000
MEL-495R	PKNB(M.tuberculosis)	pknB	62	1000
MEL-495R	PLK1	PLK1	0	1000
MEL-495R	PLK2	PLK2	0	1000
MEL-495R	PLK3	PLK3	15	1000
MEL-495R	PLK4	PLK4	0	1000
MEL-495R	PRKCD	PRKCD	20	1000
MEL-495R	PRKCE	PRKCE	36	1000
MEL-495R	PRKCH	PRKCH	56	1000
MEL-495R	PRKCI	PRKCI	8	1000
MEL-495R	PRKCQ	PRKCQ	35	1000
MEL-495R	PRKD1	PRKD1	47	1000
MEL-495R	PRKD2	PRKD2	32	1000
MEL-495R	PRKD3	PRKD3	44	1000
MEL-495R	PRKG1	PRKG1	19	1000
MEL-495R	PRKG2	PRKG2	85	1000
MEL-495R	PRKR	EIF2AK2	84	1000
MEL-495R	PRKX	PRKX	50	1000
MEL-495R	PRP4	PRPF4B	34	1000
MEL-495R	PYK2	PTK2B	26	1000
MEL-495R	QSK	KIAA0999	42	1000
MEL-495R	RAF1	RAF1	23	1000
MEL-495R	RET	RET	20	1000
MEL-495R	RET(M918T)	RET	14	1000
MEL-495R	RET(V804L)	RET	20	1000
MEL-495R	RET(V804M)	RET	27	1000
MEL-495R	RIOK1	RIOK1	31	1000
MEL-495R	RIOK2	RIOK2	44	1000
MEL-495R	RIOK3	RIOK3	40	1000
MEL-495R	RIPK1	RIPK1	26	1000
MEL-495R	RIPK2	RIPK2	25	1000
MEL-495R	RIPK4	RIPK4	22	1000
MEL-495R	RIPK5	DSTYK	0	1000
MEL-495R	ROCK1	ROCK1	24	1000
MEL-495R	ROCK2	ROCK2	5	1000
MEL-495R	ROS1	ROS1	51	1000
MEL-495R	RPS6KA4(Kin.Dom.1-N-terminal)	RPS6KA4	28	1000
MEL-495R	RPS6KA4(Kin.Dom.2-C-terminal)	RPS6KA4	0	1000
MEL-495R	RPS6KA5(Kin.Dom.1-N-terminal)	RPS6KA5	31	1000
MEL-495R	RPS6KA5(Kin.Dom.2-C-terminal)	RPS6KA5	14	1000
MEL-495R	RSK1(Kin.Dom.1-N-terminal)	RPS6KA1	0	1000
MEL-495R	RSK1(Kin.Dom.2-C-terminal)	RPS6KA1	56	1000
MEL-495R	RSK2(Kin.Dom.1-N-terminal)	RPS6KA3	49	1000
MEL-495R	RSK2(Kin.Dom.2-C-terminal)	RPS6KA3	25	1000
MEL-495R	RSK3(Kin.Dom.1-N-terminal)	RPS6KA2	20	1000
MEL-495R	RSK3(Kin.Dom.2-C-terminal)	RPS6KA2	40	1000
MEL-495R	RSK4(Kin.Dom.1-N-terminal)	RPS6KA6	11	1000
MEL-495R	RSK4(Kin.Dom.2-C-terminal)	RPS6KA6	50	1000
MEL-495R	S6K1	RPS6KB1	21	1000
MEL-495R	SBK1	SBK1	2	1000
MEL-495R	SGK	SGK1	17	1000
MEL-495R	SgK110	SgK110	0	1000
MEL-495R	SGK2	SGK2	28	1000
MEL-495R	SGK3	SGK3	17	1000
MEL-495R	SIK	SIK1	19	1000
MEL-495R	SIK2	SIK2	5	1000
MEL-495R	SLK	SLK	22	1000
MEL-495R	SNARK	NUAK2	17	1000
MEL-495R	SNRK	SNRK	27	1000
MEL-495R	SRC	SRC	78	1000
MEL-495R	SRMS	SRMS	25	1000
MEL-495R	SRPK1	SRPK1	34	1000
MEL-495R	SRPK2	SRPK2	16	1000
MEL-495R	SRPK3	SRPK3	19	1000
MEL-495R	STK16	STK16	32	1000
MEL-495R	STK33	STK33	1	1000
MEL-495R	STK35	STK35	13	1000
MEL-495R	STK36	STK36	30	1000
MEL-495R	STK39	STK39	60	1000
MEL-495R	SYK	SYK	47	1000
MEL-495R	TAK1	MAP3K7	99.9	1000
MEL-495R	TAOK1	TAOK1	98.6	1000
MEL-495R	TAOK2	TAOK2	87	1000
MEL-495R	TAOK3	TAOK3	89	1000
MEL-495R	TBK1	TBK1	28	1000
MEL-495R	TEC	TEC	8	1000
MEL-495R	TESK1	TESK1	42	1000
MEL-495R	TGFBR1	TGFBR1	44	1000
MEL-495R	TGFBR2	TGFBR2	60	1000
MEL-495R	TIE1	TIE1	20	1000
MEL-495R	TIE2	TEK	14	1000
MEL-495R	TLK1	TLK1	78	1000
MEL-495R	TLK2	TLK2	93	1000
MEL-495R	TNIK	TNIK	39	1000
MEL-495R	TNK1	TNK1	34	1000
MEL-495R	TNK2	TNK2	6	1000
MEL-495R	TNNI3K	TNNI3K	34	1000
MEL-495R	TRKA	NTRK1	18	1000
MEL-495R	TRKB	NTRK2	0	1000
MEL-495R	TRKC	NTRK3	7	1000
MEL-495R	TRPM6	TRPM6	16	1000
MEL-495R	TSSK1B	TSSK1B	7	1000
MEL-495R	TSSK3	TSSK3	20	1000
MEL-495R	TTK	TTK	56	1000
MEL-495R	TXK	TXK	39	1000
MEL-495R	TYK2(JH1domain-catalytic)	TYK2	98.4	1000
MEL-495R	TYK2(JH2domain-pseudokinase)	TYK2	67	1000
MEL-495R	TYRO3	TYRO3	20	1000
MEL-495R	ULK1	ULK1	17	1000
MEL-495R	ULK2	ULK2	41	1000
MEL-495R	ULK3	ULK3	0	1000
MEL-495R	VEGFR2	KDR	11	1000
MEL-495R	VPS34	PIK3C3	7	1000
MEL-495R	VRK2	VRK2	77	1000
MEL-495R	WEE1	WEE1	19	1000
MEL-495R	WEE2	WEE2	11	1000
MEL-495R	WNK1	WNK1	0	1000
MEL-495R	WNK2	WNK2	0	1000
MEL-495R	WNK3	WNK3	8	1000
MEL-495R	WNK4	WNK4	22	1000
MEL-495R	YANK1	STK32A	23	1000
MEL-495R	YANK2	STK32B	1	1000
MEL-495R	YANK3	STK32C	39	1000
MEL-495R	YES	YES1	26	1000
MEL-495R	YSK1	STK25	91.3	1000
MEL-495R	YSK4	MAP3K19	6	1000
MEL-495R	ZAK	ZAK	31	1000
MEL-495R	ZAP70	ZAP70	12	1000
