## Supplementary material for "On-target toxicity limits the efficacy of CDK11 inhibition against cancers with 1p36 deletions": Table S15

### Sheet: Overview
			Table S15 - Raw data for CBC and blood chemistry
			Table S15 presents complete blood counts and blood chemistry of Cdk11b wild-type or Cdk11b G568S mice treated with vehicle or MEL-495R.
			A) Complete blood counts
			B) Blood Chemistry

### Sheet: Table S15A - CBC
	Wild-type - Vehicle							CDK11B-G568S - Vehicle							Wild-type - 5 mg/kg MEL-495R				CDK11-G568S - 5 mg/kg MEL-495R				Wildtype - 10 mg/kg MEL495R							CDK11B-G568S - 10 mg/kg MEL495R
Animal ID	LJC004.1	LJC004.2	LJC004.3	LJC004.4	LTC002.2	LTC002.3	LTC002.5	LJC004.5	LJC004.6	LJC004.7	LJC004.8	LTC002.6	LTC002.7	LTC002.8	LJC004.9	LJC004.10	LJC004.11	LJC004.12	LJC004.13	LJC004.14	LJC004.15	LJC004.16	LJC004.17	LJC004.18	LJC004.19	LJC004.20	LTC002.11	LTC002.12	LTC002.13	LJC004.21	LJC004.22	LJC004.23	LJC004.24	LTC002.16	LTC002.17	LTC002.18
WBC	5.4	4.7	5.6	4.9	10.5	13.8	4.2	5.6	6.7		8.1	7.1	6.9	4.3	1.3	1.8	4.5	1	2.7	3.9		2.7	1.6	1.1		0.8	12.1	9.8	3.5		3	3.1	3.7	4	4.5	5.9
RBC	9.7	9.1	8.3	7.4		9.8		7.4	8.9		8.5	8.8	9.5	9.8	8.4	8.3		8	9.1	4.3		7.8	7.2	9.4		8.3			4.1		7.6	8.5	8.9	8.6	9.2	7.8
HGB	17.1	17.8	15.9	14.9		16		15.1	15.7		15.3	16.6	16.2	16.3	14.1	14.7		13.4	15.2	8.4		14.5	14.4	16.3		14.8			6.3		15.3	14.6	15.2	14.4	15.7	13.2
HCT	56	57	48	47		55		46	52		52	52	52	55	47	47		45	51	29		47	42	54		50			21		47	50	52	48	52	44
MCV	58	63	58	64		56		62	59		62	59	55	57	56	57		56	57	67		61	58	57		60			53		63	58	588	56	56	56
MCH	17.7	19.5	19.1	20.1		16.3		20.4	17.7		18	18.9	17.1	16.7	16.9	17.7		16.7	16.7	19.6		18.6	20	17.3		17.8			15.5		20.2	17.2	17	16.7	17.1	16.9
MCHC	30	31	33	32		29		33	30		29	32	21	30	30	31		30	30	29		31	35	31		30			29		32	29	29	30	30	30
Polychromasia	Slight	Slight		Moderate	Slight	Moderate	Moderate	Slight			Slight	Slight	Moderate	Slight	Slight	Slight		Slight		Moderate		Slight	Slight				Slight	Slight	Slight		Slight	Slight	Slight	Slight	Moderate	Moderate
Blood Parasites	None seen	None seen	None seen	None seen	None seen	None seen	None seen	None seen	None seen		None Seen	None Seen	None Seen	None Seen	None Seen	None seen	None seen	None seen	None seen	None seen		None seen	None seen	None seen		None seen	None seen	None seen	None seen		None seen	None seen	None seen	None seen	None seen	None seen
Platelet Count	2597	2986	3319	2638		1084		2623	2635		1727	2681	2767	2223	1940	2539		1481	1661	1851		2787	3491	1952		1804			539		2785	1702	1824	1446	2312	1713
Platelet Estimate	Increased	Increased	Increased	Increased	Adequete	Increased	Decreased	Increased	Increased		Increased	Increased	Increased	Increased	Increased	Increased		Increased	Increased	Increased		Increased	Increased	Increased		Increased	Adequete	Adequete	Increased		Increased	Increased	Increased	Increased	Increased	Increased
Differential
Neutrophils	756	376	448	637	3150	2070	168	560	1474		567	923	690	473	572	450	810	230	567	468		351	384	374		320	9438	4214	2451		420	465	407	960	945	1770
Bands
Lymphocytes	4104	3901	4816	4165	6930	10212	3948	4760	5025		7290	5467	5382	3225	611	1242	2970	720	1944	3159		2106	1152	572		128	2057	1764	910		2190	2511	2886	2400	2925	3304
Monocytes	324	235	168	49	420	1242	84	280	201		162	355	552	172	78	108	720	40	135	156		135	64	88		288	605	3822	175		120	93	296	400	270	826
Eosinophils	216	188	168	49		276	0	0	0		81	355	276	430	39	0	0	10	54	117		108	0	22		64	0	0	0		270	31	111	240	360	0
Basophils	0	0	0	0		0	0	0	0		0	0	0	0	0	0	0	0	0	0		0	0	44		0	0	0	0		0	0	0	0	0	0

### Sheet: Table 15B - Blood chemistry
	Wild-type - Vehicle						CDK11B-G568S - Vehicle						Wild-type - 10 mg/kg MEL-495R							CDK11B-G568S - 10 mg/kg MEL-495R
Animal ID	LJC006.1	LJC006.2	LJC006.3	LJC006.4	LTC002.1	LTC002.4	LJC006.10	LJC006.11	LJC006.12	LJC006.13	LTC002.9	LTC002.10	LJC006.5	LJC006.6	LJC006.7	LJC006.8	LJC006.9	LTC002.14	LTC002.15	LJC006.14	LJC006.15	LJC006.16	LJC006.17	LJC006.18	LTC002.19	LTC002.20
Total Protein	5.1	6.3	5.4	5.4	5.1	5.7	6.3	5.4		5.7	5.5	3.6		6.6	5.4		6	4.3	4.8		5.7	5.8	6.3	6	5.2	5.8
Albumin	3.2	3.6	3.6	3.1	3.3	3.6	3.9	3.4		3.6	3.4	2.4		3.9	2.7		3.3	2.4	2.7		3.3	3.6	3.9	3.6	3.4	3.6
Globulin	1.9	2.7	1.8	2.3	1.8	2.1	2.4	2		2.1	2.1	1.2		2.7	2.7		2.7	1.9	2.1		2.4	2.2	2.4	2.4	1.8	2.2
A/G Ratio	1.7	1.3	2	1.3	1.8	1.7	1.6	1.7		1.7	1.6	2		1.4	1		1.2	1.3	1.3		1.4	1.6	1.6	1.5	1.9	1.6
AST (SGOT)	106	78	144	80	447	297	174	24		144	110	153		777	525		186	808	796		93	102	90	123	272	202
ALT (SGPT)	19	21	24	25	14	36	99	78		24	23	42		270	117		72	182	115		33	31	33	24	133	94
Alk Phsphatase	193	219	225	173	268	114	117	148		177	152	63			168		111	36	34		93	165	258	222	91	51
GGT	1	1	1	1	1	1	1	1		1	1	1		1	1		1	3	2		1	1	1	1	1	1
Total Bilirubin	0.2	0.3	0.3	0.1	0.6	0.1	0.3	0.2		0.3	0.1	0.1		0.3	0.1		0.3	0.2	0.1		0.3	0.2	0.3	0.3	0.1	0.1
BUN	18	15	15	24	18	21	21	26		21	21	12		60	33		24	32	64		27	27	27	24	14	16
Creatinine	0.2	0.2	0.2	0.2	0.2	0.2	0.2	0.2		0.2	0.2	0.2		0.3	0.2		0.2	0.2	0.2		0.2	0.2	0.2	0.2	0.2	0.2
SDMA	5.8	3.6	3	10	4.2	2.1	4.8	5.5		1.8	6.8			2.1	7.2		7.5	2.8	5.4		3.9		4.8	0.3		4.7
BUN/Creatinine ratio	90	75	75	120	90	105	105	130		105	105	60		200	165		120	160	320		135	135	135	120	70	80
Phosphorus	19.4	21	18.6	29.5	13.2	13.2	18	18.6		16.5	9.4	7.2		28.8	21.3		21.3	8.6	10.9		19.2	29.1	29.7	26.1	12.3	12.2
Glucose	255	243	255	213	153	252	222	192		237	228	135		10	15		141	153	129		174	148	174	150	205	272
Calcium	10.6	10.5	10.5	10.1	9.6	9.6	12	10		10.8	10	4.8		8.1	9.9		12.6	9.6	8.8		10.5	11	11.7	11.4	8.5	10.2
Magnesium	4.4	4.8	4.5	5.3	3.6	3	4.8	3.9		4.2	2.7	2.1		5.7	4.8		5.7	2.7	3.1		4.2	5.3	5.7	5.4	2.8	3.4
Sodium	151	156	156	150	138	135	156	158		156	152	90		114	147		150	157	151		138	147	150	144	146	151
Potassium	9.9	10.2	8.7	12.8	10.2	11.7	9.6	9.5		9.9	7.7	5.7		25.5	9.3		10.5	9.1	9.1		9.3	13	10.2	10.2	10.3	10.8
NA/K Ratio	15	15	18	12	14	12	16	17		16	20	16		4	16		14	17	17		15	11	15	14	14	14
Chloride	108	108	102	113	111	111	114	117		105	113	69		99	105		102	120	114		108	112	99	105	113	112
Cholesterol	101	96	93	114	60	105	150	97		99	109	69		246	129		192	126	141		135	118	120	117	107	124
Triglyceride	116	168	126	108	75	135	171	97		99	141	69		228	90		141	57	83		276	59	99	126	77	58
Amylase	507	543	603	577	411	624	960	743		630	486	303		1722	3627		1008	4730	2567		495	627	648	618	460	511
Precision PSL	31	42	45	20	51	96	60			57	31	48		192	495		69	370	288		42		48	42	51	59
CPK	617	240	591	405	4218	18498	447	743		489	494	2883		1995	1812		381	7813	7744		144	950	429	699		1485
