## Supplementary material for "On-target toxicity limits the efficacy of CDK11 inhibition against cancers with 1p36 deletions": Table S16

### Sheet: Overview
			Table S16 - Materials and methods used in this work.
			Table S16 presents details related to the materials and methods used in the manuscript, including information on cell lines, guide RNAs, plasmids, primers, antibodies, and drugs.
			A) The sources of the cell lines used in this work as well as the medium they were cultured in.
			B) The plasmids used in this work along with their selectable markers.
			C) The human and mouse primer pairs used in this work.
			D) The sequences and target locations of all the guide RNAs used in this work.
			E) The source, catalogue number, and dilution of the antibodies used in this work.
			F) The drugs used in this work.
			G) The TaqMan probes used in this work.

### Sheet: Table S16A - Cell culture
Cell line	Media	Source
MDA-MB-231	DMEM (Gibco, 11995065) with 10% FBS (Sigma, F4135), 2mM glutamine (Cytiva, SH30034.02) and 100 U/mL penicillin and streptomycin (Gibco, 15140122)	Christopher Vakoc, Mikala Egeblad and David L. Spector (Cold Spring Harbor Laboratory)
HEK293	DMEM (Gibco, 11995065) with 10% FBS (Sigma, F4135), 2mM glutamine (Cytiva, SH30034.02) and 100 U/mL penicillin and streptomycin (Gibco, 15140122)	CSHL Cell Line Repository
Suit2	DMEM (Gibco, 11995065) with 10% FBS (Sigma, F4135), 2mM glutamine (Cytiva, SH30034.02) and 100 U/mL penicillin and streptomycin (Gibco, 15140122)	Christopher Vakoc (Cold Spring Harbor Laboratory)
A375	DMEM (Gibco, 11995065) with 10% FBS (Sigma, F4135), 2mM glutamine (Cytiva, SH30034.02) and 100 U/mL penicillin and streptomycin (Gibco, 15140122)	CSHL Cell Line Repository
Cal51	DMEM (Gibco, 11995065) with 10% FBS (Sigma, F4135), 2mM glutamine (Cytiva, SH30034.02) and 100 U/mL penicillin and streptomycin (Gibco, 15140122)	David Solomon (University of California San Francisco)
DLD1	DMEM (Gibco, 11995065) with 10% FBS (Sigma, F4135), 2mM glutamine (Cytiva, SH30034.02) and 100 U/mL penicillin and streptomycin (Gibco, 15140122)	CSHL Cell Line Repository
RPE1-hTERT	DMEM (Gibco, 11995065) with 10% FBS (Sigma, F4135), 2mM glutamine (Cytiva, SH30034.02) and 100 U/mL penicillin and streptomycin (Gibco, 15140122)	Zuzana Storchova (RPTU)
U2OS	DMEM (Gibco, 11995065) with 10% FBS (Sigma, F4135), 2mM glutamine (Cytiva, SH30034.02) and 100 U/mL penicillin and streptomycin (Gibco, 15140122)	CSHL Cell Line Repository
HCC1806	RPMI 1640 media (Gibco, 11875093) with 10% FBS (Sigma, F4135), 2mM glutamine (Cytiva, SH30034.02) and 100 U/mL penicillin and streptomycin (Gibco, 15140122)	Kenneth Chang (Cold Spring Habor Laboratory)
A2780	RPMI 1640 media (Gibco, 11875093) with 10% FBS (Sigma, F4135), 2mM glutamine (Cytiva, SH30034.02) and 100 U/mL penicillin and streptomycin (Gibco, 15140122)	Susan Murphy (Duke University Medical Center)
MiaPaCa-2	DMEM (Gibco, 11995065) with 10% FBS (Sigma, F4135), 2mM glutamine (Cytiva, SH30034.02) and 100 U/mL penicillin and streptomycin (Gibco, 15140122)	Christopher Vakoc (Cold Spring Harbor Laboratory)
LS1034 MDR1-KO	RPMI 1640 media (Gibco, 11875093) with 10% FBS (Sigma, F4135), 2mM glutamine (Cytiva, SH30034.02) and 100 U/mL penicillin and streptomycin (Gibco, 15140122)	Steve Corsello (Stanford University)
NCIH1975	RPMI 1640 media (Gibco, 11875093) with 10% FBS (Sigma, F4135), 2mM glutamine (Cytiva, SH30034.02) and 100 U/mL penicillin and streptomycin (Gibco, 15140122)	Katerina Politi (Yale University School of Medicine)
B16F10	DMEM (Gibco, 11995065) with 10% FBS (Sigma, F4135), 2mM glutamine (Cytiva, SH30034.02) and 100 U/mL penicillin and streptomycin (Gibco, 15140122)	ATCC
A549	Ham F-12 media (Sigma, N6658) with 10% FBS (Sigma, F4135), 2mM glutamine (Cytiva, SH30034.02) and 100 U/mL penicillin and streptomycin (Gibco, 15140122)	CSHL Cell Line Repository
MEFs	DMEM (Gibco, 11995065) with 10% FBS (Sigma, F4135), 2mM glutamine (Cytiva, SH30034.02) and 100 U/mL penicillin and streptomycin (Gibco, 15140122)	Generared from Cdk11b-G568S mouse model

### Sheet: Table S16B - cDNA
Plasmid	JS number	Vector Name	Addgene number	Purchased from	Cloned into	Mammalian marker	Bacterial selection
CDK11B	JS856	pLV[Exp]-Bsd-CMV>hCDK11B[NM_001787.2]	239211	Vector Builder	N/A	Blasticidin	Amp
CDK11A	JS958	pLV[Exp]-Bsd-CMV>hCDK11A[NM_001313896.1]	239212	Vector Builder	N/A	Blasticidin	Amp
CDK11B-G579S	JS1022	pLV[Exp]-Bsd-CMV>hCDK11B G579S	239213	Vector Builder	CDK11B (JS856)	Blasticidin	Amp
CDK11A-G567S	JS1027	pLV[Exp]-Bsd-CMV>hCDK11A G567S	239214	Vector Builder	CDK11A (JS958)	Blasticidin	Amp
CDK11B p58	JS1405	pLenti CMV CDK11B-p58 Expression Clone	239215		CDK11B-p58 into JS1206	Blasticidin	Amp
CDK11B p58 +G579S	JS1406	pLenti CMV CDK11B, G579S-p58 Expression Clone	239216		CDK11-p58-G579S into JS1206	Blasticidin	Amp
CDK11B D562A	JS1222	pLV[Exp]-Bsd-CMV>hCDK11B D562A	239217	Vector Builder	CDK11B (JS856)	Blasticidin	Amp
CDK11B D562A +G579S	JS1223	pLV[Exp]-Bsd-CMV>hCDK11B D562A, G579S	239218	Vector Builder	CDK11B-G579S (JS1022)	Blasticidin	Amp
apple-53BP1	JS576	Apple-53BP1trunc	69531	Addgene	N/A	Apple fluorescent protein	Amp
CCNL2	JS2942	CCNL2 (EX-T7833-Lv151)	239219	GeneCopoeia	N/A	Neomycin	Amp
Backbone for 1405/1406	JS1206	pLenti CMV Blast DEST (706-1)	17451	Addgene	N/A	Blasticidin	Chloramphenicol and Amp

### Sheet: Table S16C - Primer pairs
Name	Function	Species	Sequence
CDK9 exon - forward	Intron retention qPCR	Human	GTGCATCATGGCAGAGATGTG
CDK9 intron - forward	Intron retention qPCR	Human	CCGAGTGGAGCAGGTATT
CDK9 exon - reverse	Intron retention qPCR	Human	TAGTTGTCCACGTTTGGCCA
CCNA2 exon - forward	Intron retention qPCR	Human	CATGGACCTTCACCAGACCTAC
CCNA2 intron - forward	Intron retention qPCR	Human	TCCATGATCTCCTTTACCCAGT
CCNA2 exon - reverse	Intron retention qPCR	Human	TCTCTGGTGGGTTGAGGAGA
GAPDH - forward	Housekeeping gene	Human	TGCACCACCAACTGCTTAGC
GAPDH - reverse	Housekeeping gene	Human	GGCATGGACTGTGGTCATGAG
BRCA1 1 - forward	BRCA1 expression qPCR	Human	GAAACCGTGCCAAAAGACTTC
BRCA1 1 - reverse	BRCA1 expression qPCR	Human	CCAAGGTTAGAGAGTTGGACAC
BRCA1 - 2 forward	BRCA1 expression qPCR	Human	ACCTTGGAACTGTGAGAACTCT
BRCA1 - 2 reverse	BRCA1 expression qPCR	Human	TCTTGATCTCCCACACTGCAATA
B2M - forward	Housekeeping gene	Human	TGCTGTCTCCATGTTTGATGTATCT
B2M - reverse	Housekeeping gene	Human	TCTCTGCTCCCCACCTCTAAG
Chr1p seg del - forward	To test deletion of region encompassing CDK11A/B and CCNL2	Human	GCTCATTTAGACTGTTCACGGA
Chr1p seg del - reverse	To test deletion of region encompassing CDK11A/B and CCNL2	Human	CTGGGAAGACGAGATATGGG
CCND1 exon - forward	Intron retention qPCR	Mouse	AGTGGAACCTGGCCGC
CCND1 exon - reverse	Intron retention qPCR	Mouse	CCCAGCAGCTACCATGGAG
CCND1 intron - reverse	Intron retention qPCR	Mouse	CCCCAGGGGGAGTGGC
B2M - forward	Housekeeping gene	Mouse	TTCTGGTGCTTGTCTCACTGA
B2M - reverse	Housekeeping gene	Mouse	CAGTATGTTCGGCTTCCCATTC
Cdk11b G568S	G568S reverse strand recombination template oligo	Mouse	TCTGGGGCACGATACCACAGGGTTACAACAACTGGAGTGTAGGCCTTTAGGGGTGAACCATACTCCCGAGCTAGCCCAAAGTCGCTCACctataacaaggacagggtggcctgtaagaccagactgt
Cdk11b G568S guide - forward	Cdk11b-G568S guide RNA	Mouse	TGTAATACGACTCACTATAGGCACCCTGTCCTTGTTATAGGGTTTTAGAGCTAGAAATAGC
Cdk11b G568S guide - reverse	Cdk11b-G568S guide RNA	Mouse	AAAAGCACCGACTCGGTGCC
Cdk11b - forward	Cdk11b-G568S genotyping	Mouse	GATCTCGTCACTTTCGCAGG
Cdk11b - reverse	Cdk11b-G568S genotyping	Mouse	GAGGTTTCCATAGGGCATCGG

### Sheet: Table S16D - gRNA sequences
Name	Location	Sequence
AAVS1 g1	N/A	ACTGTTGACGGCGGCGATGT
AAVS1 g2	N/A	GCTGATACCGTCGGCGTTGG
Rosa26 g1	N/A	ACAGCAAGTTGTCTAACCCG
Rosa26 g2	N/A	CCGAAAGATTGGACACCCC
RPA3 g1	Trimerization core interface	CCCAGGTCGCGCATCAACGC
RPA3 g2	Trimerization core interface	GGTTGGAAGAGTAACCGCCA
PCNA g1	PCNA conserved domain	CTACCGCTGCGACCGCAACC
PCNA g2	PCNA conserved domain	GAGTATAAAATTGCGGATAT
endo-CDK11 g1	CDK11A/CDK11B: exon15-exon15	GGGCTCACCTTGAGGATGC
endo-CDK11 g2	CDK11A/CDK11B: exon 14 - intron14	CGGCTGTACCTGGCAGGAA
endo-CDK11 g3	CDK11A/CDK11B: intron 13-exon14	CCGTGCCCTGCAGGAGATTG
CDK11 g1	CDK11B: exon13 (Kinase domain)	CTTCCCGATCACGTCGCTGA
CDK11 g2	CDK11B: exon 17 (Kinase domain)	TGATCGATTTCTGACTTCCC
CDK11 g3	CDK11B: exon 12 (Kinase domain)	ACTGGAACTCCTCGACGCTC
CDK11 g4	CDK11B: exon 16 Kinase domain)	GGTGACTTCGGGCTGGCGC
CDK11 g5	CDK11B: exon 15 (Kinase domain)	AACCTGCTGCTGAGCCACGC
CDK11 g6	CDK11B: exon 5 (N-term domain)	AGAGCACGAACGTCGGAAA
CDK11 g7	CDK11B: exon 7 (N-term domain)	CCGCGGGAGCGGTTCGAGT
CDK11 g8	CDK11B: exon 5 (N-term domain)	GATAAAGCTCGCCGGGAAT
CDK11 g9	CDK11B: exon 7 (N-term domain)	ACATCACCGAACGATGAGAG
CDK11 g10	CDK11B: exon 8 (N-term domain)	TGTCCTGTAAGTCGGACAGC
CDK11 guide RNA 1 (Avana library)	CDK11A/CDK11B: exon 3	CTGATGACCGGGATTCCAAG
CDK11 guide RNA 2 (Avana library)	CDK11A/CDK11B: exon 10	GGAGGTTCTTACCAACCAAG
CDK11 guide RNA 3 (Avana library)	CDK11A/CDK11B: exon 6	TCCTTTCTAACTGCTCCAAG
1p.36 segmental deletion (upstream) g1	Chromosome 1p36: 1,381,157-1,381,176	CCATGGCTTCTGTGGCACGG
1p36 segmental deletion (downstream) g2	Chromosome 1p36: 1,727,306-1,727,325	GCTGGCTATTGCTAGCAAAG
Cdk11b G568S	Cdk11B: exon 16	CACCCTGTCCTTGTTATAGG

### Sheet: Table S16E - Antibodies
Antibody	Source	Catalogue #	Dilution
RNA pol II pSER2	Rat	Active Motif (61083)	1:500
RNA pol II pSER5	Rat	Active Motif (61085)	1:500
RNA pol II pSER7	Rat	Active Motif (61087)	1:500
Total Pol II	Rat	Active Motif (61081)	1:1000
anti-BRCA1	Rabbit	Abcam (ab131360)	1:500
anti-SF3B1	Rabbit	Abcam (ab172634)	1:5000
anti-pSF3B1 (Thr313)	Rabbit	Cell Signalling (25009S)	1:10,000
anti-GAPDH-HRP	Rabbit	Abcam (ab9385)	1:5000
anti-rabbit HRP	Goat	Abcam (ab6721)	1:5000

### Sheet: Table S16F - Drugs
Drug	Source/Catalog number
OTS964	MedKoo (206191)
Doxorubicin	SelleckChem (S1208)
Shield-1	Aobious (AOB1848)
Triamcinolone	SelleckChem (S1933)
Olaparib	SelleckChem (S1060)
THZ531	Selleck Chemicals (S6595)
Palbociclib	MedChemExpress (HY-50767)
MEL-495	Meliora Therapeutics
MEL-495R	Meliora Therapeutics

### Sheet: Table S16G - TaqMan Probes
Gene	Location	Cytoband	Assay ID
CCNL2	Chr.1:1399069	1p36.33	Hs00286016_cn
CDK11B	Chr.1:1654235	1p36.33	Hs03343862_cn
CDK11A	Chr.1:1717287	1p36.33	Hs04194169_cn
